# geneslator: an R package for comprehensive gene identifier conversion and annotation

**DOI:** 10.64898/2026.03.30.714723

**Authors:** Giulia Cavallaro, Giovanni Micale, Grete Francesca Privitera, Alfredo Pulvirenti, Stefano Forte, Salvatore Alaimo

**Affiliations:** Istituto Oncologico del Mediterraneo (IOM), Via Penninazzo 7, 95029 Viagrande, Italy; Department of Clinical and Experimental Medicine, Bioinformatics Unit, University of Catania, Catania, Italy

**Keywords:** data integration, GeneID conversion, orthologs mapping, pathways mapping

## Abstract

**Motivation:** High-throughput sequencing generates large gene lists, making data interpretation challenging. Accurate gene annotation and reliable conversion between identifiers (e.g., gene symbols, Ensembl GeneIDs, Entrez GeneIDs) are essential for integrating datasets, conducting functional analyses, and enabling cross-species comparisons. Existing tools and databases facilitate annotation but often suffer from inconsistencies, missing mappings, and fragmented workflows, limiting reproducibility and interpretability.

**Results:** To address these limitations, we developed `geneslator`, an R package that unifies gene identifier conversion, orthologs mapping, and pathway annotation across eight model organisms (*Homo sapiens, Mus musculus, Rattus norvegicus, Drosophila melanogaster, Danio rerio, Saccharomyces cerevisiae, Caenorhabditis elegans, Arabidopsis thaliana*). `geneslator` provides an up-to-date, precise, and coherent framework that preserves data integrity, enables cross-species analyses, and facilitates robust interpretation of gene function and regulation, outperforming state-of-the-art gene annotation tools.

**Availability:** `geneslator` is available at https://github.com/knowmics-lab/geneslator.
