## Supplementary file 1 for "geneslator: an R package for comprehensive gene identifier conversion and annotation"

### Sheet: Sheet 1
KEGG_Description	KEGG_Pvalue_gns	KEGG_Pvalue_org	GeneRatio_gns	GeneRatio_org	Position_gns	Position_org
Pathways of neurodegeneration - multiple diseases	6.20236e-22	3.61867e-13	466/7750	451/7700	1	3
Salmonella infection	1.77269e-18	9.49488e-18	247/7750	246/7700	2	1
Alzheimer disease	3.87292e-18	1.35264e-09	377/7750	362/7700	3	9
Amyotrophic lateral sclerosis	5.35844e-16	4.0229e-08	356/7750	341/7700	4	13
Cytoskeleton in muscle cells	6.18285e-16	2.36968e-15	231/7750	230/7700	5	2
Huntington disease	3.29047e-15	7.93969e-07	300/7750	285/7700	6	18
Parkinson disease	3.23209e-14	1.05465e-05	262/7750	247/7700	7	22
Prion disease	8.24601e-14	1.20438e-05	268/7750	253/7700	8	23
Focal adhesion	1.54499e-12	4.87485e-12	200/7750	199/7700	9	4
Lysosome	4.80016e-12	4.49235e-11	242/7750	240/7700	10	7
Motor proteins	6.95099e-12	2.22351e-11	191/7750	190/7700	11	5
Shigellosis	1.62906e-11	2.43262e-11	245/7750	244/7700	12	6
Thermogenesis	4.13005e-11	0.000665872	228/7750	213/7700	13	27
Calcium signaling pathway	7.8518e-11	5.14939e-10	245/7750	243/7700	14	8
Human papillomavirus infection	2.03275e-09	1.56902e-09	314/7750	313/7700	15	10
Chemical carcinogenesis - reactive oxygen species	3.9284e-09	0.00486871	218/7750	203/7700	16	32
Pathogenic Escherichia coli infection	7.86268e-09	1.42371e-08	193/7750	192/7700	17	12
Regulation of actin cytoskeleton	8.79469e-09	1.20836e-08	222/7750	221/7700	18	11
Dopaminergic synapse	1.61179e-08	6.82028e-08	131/7750	130/7700	19	14
Diabetic cardiomyopathy	1.91171e-08	0.0152911	197/7750	182/7700	20	41
Adherens junction	5.90006e-08	6.4625e-07	93/7750	92/7700	21	17
Viral carcinogenesis	8.59443e-08	5.48311e-06	196/7750	192/7700	22	20
Alcoholism	1.3836e-07	3.02324e-05	183/7750	178/7700	23	25
ATP-dependent chromatin remodeling	2.25825e-07	5.74107e-06	115/7750	113/7700	24	21
Adrenergic signaling in cardiomyocytes	2.40014e-07	5.63236e-07	149/7750	148/7700	25	16
cAMP signaling pathway	2.99228e-07	3.76775e-07	214/7750	213/7700	26	15
Parathyroid hormone synthesis, secretion and action	3.13281e-07	1.29236e-06	113/7750	112/7700	27	19
Tight junction	2.46773e-06	1.46164e-05	162/7750	160/7700	28	24
Retrograde endocannabinoid signaling	2.49757e-06	0.0131469	143/7750	134/7700	29	37
Non-alcoholic fatty liver disease	3.56366e-06	0.00138541	150/7750	144/7700	30	28
mRNA surveillance pathway	1.54332e-05	0.0137681	100/7750	94/7700	31	38
Leukocyte transendothelial migration	5.72798e-05	0.000129748	111/7750	110/7700	32	26
RNA degradation	0.000116057	0.00569399	76/7750	73/7700	33	33
Oxidative phosphorylation	0.000154347	0.532765	130/7750	115/7700	34	53
Cardiac muscle contraction	0.000168787	0.0140252	84/7750	80/7700	35	39
Epstein-Barr virus infection	0.00116815	0.00255585	187/7750	185/7700	36	30
Hepatitis B	0.00130865	0.00170003	150/7750	149/7700	37	29
Neutrophil extracellular trap formation	0.00140247	0.0189663	178/7750	173/7700	38	42
Other types of O-glycan biosynthesis	0.00168513	0.024917	48/7750	46/7700	39	43
NF-kappa B signaling pathway	0.00267947	0.00470756	98/7750	97/7700	40	31
PPAR signaling pathway	0.00322704	0.0073012	72/7750	71/7700	41	34
Sphingolipid metabolism	0.00373823	0.0112444	53/7750	52/7700	42	36
Notch signaling pathway	0.00575156	0.0142633	59/7750	58/7700	43	40
Coronavirus disease - COVID-19	0.00672404	0.010859	213/7750	211/7700	44	35
Circadian rhythm	0.0177896	0.0580337	33/7750	32/7700	45	47
Necroptosis	0.0259273	0.0291173	150/7750	149/7700	46	44
Herpes simplex virus 1 infection	0.0312361	0.0336818	160/7750	159/7700	47	45
Glycerolipid metabolism	0.0345624	0.0621555	60/7750	59/7700	48	48
Influenza A	0.050128	0.0542318	153/7750	152/7700	49	46
Measles	0.0541588	0.064855	121/7750	120/7700	50	49
Hepatitis C	0.0601689	0.0675802	138/7750	137/7700	51	50
Aldosterone-regulated sodium reabsorption	0.112018	0.208876	35/7750	34/7700	52	51
Other glycan degradation	0.182672	0.39455	17/7750	16/7700	53	52
Systemic lupus erythematosus	0.264985	0.632637	123/7750	118/7700	54	54
Cytosolic DNA-sensing pathway	0.728407	0.77521	68/7750	67/7700	55	55
RIG-I-like receptor signaling pathway	0.813905	0.856132	58/7750	57/7700	56	56
Ribosome	0.997933	0.998503	170/7750	168/7700	57	57
Cornified envelope formation	0.999952	0.999936	159/7750	158/7700	58	58
Olfactory transduction	1	1	183/7750	180/7700	59	59
Ribosome biogenesis in eukaryotes	1	1	84/7750	83/7700	60	60
