## Supplementary file 2 for "geneslator: an R package for comprehensive gene identifier conversion and annotation"

### Sheet: SYMBOL
KEGG_Description	KEGG_Pvalue_gns	KEGG_Pvalue_org	GeneRatio_gns	GeneRatio_org	Position gns	Position org
Neuroactive ligand-receptor interaction	2.13606e-07	4.57018e-22	391/10539	381/9003	1	3
IgSF CAM signaling	8.38449e-07	2.02186e-19	300/10539	294/9003	2	7
MAPK signaling pathway	8.79061e-07	8.63193e-23	299/10539	296/9003	3	2
Cytokine-cytokine receptor interaction	1.11353e-06	2.61819e-15	294/10539	284/9003	4	19
Pathways of neurodegeneration - multiple diseases	2.28524e-06	6.96718e-19	477/10539	457/9003	5	9
Salmonella infection	8.46767e-06	2.01693e-21	251/10539	250/9003	6	4
Alzheimer disease	1.62403e-05	2.16704e-16	386/10539	371/9003	7	12
Regulation of actin cytoskeleton	1.88408e-05	4.83122e-15	234/10539	229/9003	8	22
Chemical carcinogenesis - receptor activation	2.16938e-05	7.89469e-16	231/10539	227/9003	9	16
Amyotrophic lateral sclerosis	2.95727e-05	9.10473e-11	371/10539	348/9003	10	48
cAMP signaling pathway	3.01406e-05	2.29809e-16	224/10539	221/9003	11	13
Lipid and atherosclerosis	4.18673e-05	2.08109e-18	217/10539	216/9003	12	10
Rap1 signaling pathway	4.81962e-05	3.83028e-18	214/10539	213/9003	13	11
Human papillomavirus infection	5.79581e-05	4.15218e-21	354/10539	348/9003	14	5
Focal adhesion	8.46039e-05	1.03768e-15	202/10539	200/9003	15	17
Calcium signaling pathway	9.32669e-05	5.30814e-19	254/10539	252/9003	16	8
Motor proteins	0.000102044	1.1586e-06	198/10539	185/9003	17	103
Lysosome	0.000106223	1.60081e-15	251/10539	246/9003	18	18
Human T-cell leukemia virus 1 infection	0.000143799	5.80867e-15	244/10539	239/9003	19	23
Tuberculosis	0.000236972	3.74728e-15	180/10539	179/9003	20	21
Hepatocellular carcinoma	0.000299384	2.10752e-13	175/10539	173/9003	21	26
Wnt signaling pathway	0.000299384	1.57544e-09	175/10539	169/9003	22	57
Epstein-Barr virus infection	0.00031199	1.15747e-12	226/10539	220/9003	23	29
Influenza A	0.00031371	2.81214e-10	174/10539	169/9003	24	51
Viral carcinogenesis	0.000325647	0.362607	225/10539	187/9003	25	232
JAK-STAT signaling pathway	0.000360927	4.60822e-13	171/10539	169/9003	26	28
Huntington disease	0.000386227	2.76987e-09	305/10539	287/9003	27	61
Tight junction	0.000396281	8.77413e-11	169/10539	165/9003	28	47
Transcriptional misregulation in cancer	0.000439269	0.00165197	218/10539	195/9003	29	175
Hepatitis B	0.000500529	1.80576e-12	164/10539	162/9003	30	30
Hepatitis C	0.000500529	1.80576e-12	164/10539	162/9003	31	31
Efferocytosis	0.000524455	2.78099e-11	163/10539	160/9003	32	39
Cushing syndrome	0.000549523	3.35786e-11	162/10539	159/9003	33	42
NOD-like receptor signaling pathway	0.000591905	9.76655e-11	211/10539	204/9003	34	49
Hippo signaling pathway	0.000662334	7.12758e-11	158/10539	155/9003	35	44
PI3K-Akt signaling pathway	0.000668404	5.6918e-23	363/10539	360/9003	36	1
Herpes simplex virus 1 infection	0.000672378	1.72859e-08	208/10539	198/9003	37	72
Cell cycle	0.000693977	8.60035e-11	157/10539	154/9003	38	46
Oxytocin signaling pathway	0.000798248	1.50966e-10	154/10539	151/9003	39	50
Proteoglycans in cancer	0.000831151	6.98568e-16	203/10539	202/9003	40	15
Fluid shear stress and atherosclerosis	0.00100791	3.31809e-11	149/10539	147/9003	41	41
MicroRNAs in cancer	0.00108203	6.60688e-21	314/10539	312/9003	42	6
Ras signaling pathway	0.00126131	2.75779e-15	235/10539	232/9003	43	20
Vascular smooth muscle contraction	0.0012725	8.14666e-09	144/10539	140/9003	44	68
Measles	0.00139681	7.67989e-12	142/10539	141/9003	45	33
Prion disease	0.00143028	3.53439e-08	270/10539	254/9003	46	76
Spinocerebellar ataxia	0.00146344	9.37531e-12	141/10539	140/9003	47	34
Endocytosis	0.00171823	3.0395e-11	265/10539	255/9003	48	40
Apoptosis	0.00184728	2.53915e-11	136/10539	135/9003	49	37
Yersinia infection	0.00184728	2.53915e-11	136/10539	135/9003	50	38
Estrogen signaling pathway	0.00202761	3.78053e-11	134/10539	133/9003	51	43
Purine metabolism	0.00202761	2.51775e-05	134/10539	126/9003	52	132
FoxO signaling pathway	0.00212425	7.4618e-09	133/10539	130/9003	53	65
Axon guidance	0.00218602	6.50198e-14	180/10539	179/9003	54	25
Cellular senescence	0.00218602	5.56901e-10	180/10539	175/9003	55	53
Staphylococcus aureus infection	0.00233155	1.05333e-05	131/10539	124/9003	56	121
Hormone signaling	0.0024404	5.00343e-16	218/10539	217/9003	57	14
Inflammatory mediator regulation of TRP channels	0.00244266	1.27951e-09	130/10539	128/9003	58	56
Necroptosis	0.00258255	0.277014	176/10539	148/9003	59	229
Human cytomegalovirus infection	0.0028564	2.51328e-12	251/10539	244/9003	60	32
Platelet activation	0.00294246	2.69282e-08	126/10539	123/9003	61	75
cGMP-PKG signaling pathway	0.00317871	2.64237e-09	171/10539	166/9003	62	60
Carbon metabolism	0.00338319	4.85769e-09	123/10539	121/9003	63	62
Oocyte meiosis	0.00338319	3.32115e-07	123/10539	119/9003	64	94
Neutrophil extracellular trap formation	0.00371894	1	207/10539	131/9003	65	238
Nucleocytoplasmic transport	0.00426888	0.000730451	118/10539	109/9003	66	165
TNF signaling pathway	0.00426888	9.02935e-10	118/10539	117/9003	67	54
Growth hormone synthesis, secretion and action	0.00447205	1.10023e-09	117/10539	116/9003	68	55
Parathyroid hormone synthesis, secretion and action	0.00468486	1.8312e-08	116/10539	114/9003	69	73
Pancreatic secretion	0.00490778	1.98314e-07	115/10539	112/9003	70	86
Parkinson disease	0.00491849	2.65233e-07	270/10539	253/9003	71	89
TGF-beta signaling pathway	0.00564206	3.40258e-07	112/10539	109/9003	72	95
mTOR signaling pathway	0.00566193	7.12758e-11	157/10539	155/9003	73	45
Neuroactive ligand signaling	0.00607895	5.17904e-14	194/10539	193/9003	74	24
Insulin resistance	0.00619152	3.11212e-06	110/10539	106/9003	75	111
Toxoplasmosis	0.00648596	5.32919e-09	109/10539	108/9003	76	63
Chemokine signaling pathway	0.00655196	3.623e-10	192/10539	187/9003	77	52
Protein digestion and absorption	0.00679437	6.96506e-07	108/10539	105/9003	78	101
Chemical carcinogenesis - reactive oxygen species	0.00692985	1.08149e-05	226/10539	210/9003	79	122
Biosynthesis of cofactors	0.00694693	1.13955e-08	152/10539	148/9003	80	70
Amoebiasis	0.00711742	7.8984e-09	107/10539	106/9003	81	66
NF-kappa B signaling pathway	0.00711742	5.17672e-06	107/10539	103/9003	82	114
Prostate cancer	0.00711742	7.8984e-09	107/10539	106/9003	83	67
Th17 cell differentiation	0.00781022	1.44998e-07	105/10539	103/9003	84	83
Systemic lupus erythematosus	0.0078505	1	149/10539	71/9003	85	240
Aldosterone synthesis and secretion	0.00818145	8.58425e-06	104/10539	100/9003	86	117
Glucagon signaling pathway	0.00818145	0.000163794	104/10539	98/9003	87	145
Retinol metabolism	0.00897759	2.53975e-07	102/10539	100/9003	88	88
Cornified envelope formation	0.00914353	4.60405e-13	218/10539	215/9003	89	27
Bile secretion	0.00940419	3.0603e-07	101/10539	99/9003	90	92
Glycerophospholipid metabolism	0.00940419	2.41525e-06	101/10539	98/9003	91	109
Diabetic cardiomyopathy	0.0108545	2.07887e-05	213/10539	198/9003	92	130
Cell adhesion molecule (CAM) interaction	0.0114229	2.34219e-08	177/10539	171/9003	93	74
Insulin signaling pathway	0.0117706	2.0494e-09	139/10539	137/9003	94	58
Phosphatidylinositol signaling system	0.0118605	5.82018e-06	96/10539	93/9003	95	115
Drug metabolism - other enzymes	0.0124237	6.93305e-06	95/10539	92/9003	96	116
Viral protein interaction with cytokine and cytokine receptor	0.0124237	3.83537e-05	95/10539	91/9003	97	136
Hematopoietic cell lineage	0.0136316	1.3498e-06	93/10539	91/9003	98	105
Progesterone-mediated oocyte maturation	0.0136316	1.22586e-07	93/10539	92/9003	99	81
ATP-dependent chromatin remodeling	0.0138245	0.921697	135/10539	105/9003	100	237
Alcoholism	0.0142414	1	205/10539	126/9003	101	239
Chemical carcinogenesis - DNA adducts	0.0156667	1.65458e-05	90/10539	87/9003	102	127
Longevity regulating pathway	0.0156667	2.19945e-07	90/10539	89/9003	103	87
Osteoclast differentiation	0.0162251	4.17773e-07	131/10539	127/9003	104	97
Arachidonic acid metabolism	0.0164103	0.000420693	89/10539	84/9003	105	158
PPAR signaling pathway	0.0164103	2.67192e-07	89/10539	88/9003	106	90
Th1 and Th2 cell differentiation	0.0171891	3.24546e-07	88/10539	87/9003	107	93
Autophagy - animal	0.0176692	1.30676e-11	165/10539	164/9003	108	35
Rheumatoid arthritis	0.0180048	3.94156e-07	87/10539	86/9003	109	96
Salivary secretion	0.0180048	0.000568112	87/10539	82/9003	110	162
Gap junction	0.0188591	4.88586e-06	86/10539	84/9003	111	113
Insulin secretion	0.0188591	4.78629e-07	86/10539	85/9003	112	98
ErbB signaling pathway	0.0206911	7.05461e-07	84/10539	83/9003	113	102
Nucleotide metabolism	0.0206911	0.00784788	84/10539	77/9003	114	194
RNA degradation	0.0216726	0.139595	83/10539	72/9003	115	224
Cytosolic DNA-sensing pathway	0.0227006	0.000312937	82/10539	78/9003	116	152
Platinum drug resistance	0.0237772	1.21497e-05	81/10539	79/9003	117	123
Kaposi sarcoma-associated herpesvirus infection	0.0260273	1.7742e-11	218/10539	214/9003	118	36
Biosynthesis of amino acids	0.0260858	1.85569e-06	79/10539	78/9003	119	108
Adrenergic signaling in cardiomyocytes	0.0261602	6.7528e-09	154/10539	151/9003	120	64
Leukocyte transendothelial migration	0.0271551	1.03787e-08	118/10539	117/9003	121	69
Bacterial invasion of epithelial cells	0.028618	0.0403049	77/10539	69/9003	122	213
Natural killer cell mediated cytotoxicity	0.029371	1.51568e-08	116/10539	115/9003	123	71
Metabolism of xenobiotics by cytochrome P450	0.0299746	2.99903e-05	76/10539	74/9003	124	133
p53 signaling pathway	0.0313954	3.58961e-05	75/10539	73/9003	125	134
Renin secretion	0.0313954	3.58961e-05	75/10539	73/9003	126	135
Thyroid hormone synthesis	0.0328834	4.86128e-06	74/10539	73/9003	127	112
Glutathione metabolism	0.0344418	0.000295984	73/10539	70/9003	128	150
RIG-I-like receptor signaling pathway	0.0344418	5.13728e-05	73/10539	71/9003	129	138
Adipocytokine signaling pathway	0.0360739	6.14253e-05	72/10539	70/9003	130	139
Cortisol synthesis and secretion	0.0360739	0.000349255	72/10539	69/9003	131	154
Drug metabolism - cytochrome P450	0.0360739	0.000349255	72/10539	69/9003	132	155
Human immunodeficiency virus 1 infection	0.0367594	2.9607e-07	236/10539	224/9003	133	91
Protein processing in endoplasmic reticulum	0.038057	4.93175e-07	175/10539	168/9003	134	99
Leishmaniasis	0.0395733	1.04694e-05	70/10539	69/9003	135	120
Thermogenesis	0.0399682	0.000117759	233/10539	215/9003	136	142
Amphetamine addiction	0.041448	0.000104768	69/10539	67/9003	137	141
Glycolysis / Gluconeogenesis	0.0454675	1.85733e-05	67/10539	66/9003	138	128
Long-term potentiation	0.0454675	1.85733e-05	67/10539	66/9003	139	129
Ovarian steroidogenesis	0.0522376	0.000253062	64/10539	62/9003	140	147
Mitophagy - animal	0.0545342	2.41525e-06	100/10539	98/9003	141	110
Glycerolipid metabolism	0.0547109	0.000301484	63/10539	61/9003	142	151
Notch signaling pathway	0.0547109	3.97664e-05	63/10539	62/9003	143	137
Inflammatory bowel disease	0.057301	0.000359006	62/10539	60/9003	144	156
Relaxin signaling pathway	0.0618697	8.18797e-08	129/10539	127/9003	145	79
Sphingolipid signaling pathway	0.0618697	8.18797e-08	129/10539	127/9003	146	80
Non-alcoholic fatty liver disease	0.0626004	2.35754e-09	159/10539	157/9003	147	59
Long-term depression	0.0628541	0.000508341	60/10539	58/9003	148	160
Hedgehog signaling pathway	0.0689441	0.00332667	58/10539	55/9003	149	183
AMPK signaling pathway	0.0706783	1.65241e-07	125/10539	123/9003	150	84
Regulation of lipolysis in adipocytes	0.0722065	0.000123667	57/10539	56/9003	151	144
Pyrimidine metabolism	0.0756229	0.00453913	56/10539	53/9003	152	188
Sphingolipid metabolism	0.0756229	0.00101296	56/10539	54/9003	153	169
Viral myocarditis	0.0766421	0.000266894	91/10539	87/9003	154	149
Linoleic acid metabolism	0.0792007	0.00120186	55/10539	53/9003	155	170
Mineral absorption	0.0792007	0.000180113	55/10539	54/9003	156	146
Arginine and proline metabolism	0.0829473	0.0509627	54/10539	49/9003	157	217
T cell receptor signaling pathway	0.0833032	5.58249e-08	120/10539	119/9003	158	77
Phagosome	0.0853513	7.7001e-08	177/10539	172/9003	159	78
Fanconi anemia pathway	0.0909795	0.00200025	52/10539	50/9003	160	178
Fatty acid degradation	0.0909795	0.00031585	52/10539	51/9003	161	153
Cholesterol metabolism	0.0952821	0.000380635	51/10539	50/9003	162	157
Virion - Hepatitis viruses	0.0952821	0.00236744	51/10539	49/9003	163	180
Antigen processing and presentation	0.0958111	0.000659581	85/10539	81/9003	164	163
Glutamatergic synapse	0.0979482	1.38211e-07	115/10539	114/9003	165	82
Carbohydrate digestion and absorption	0.104506	0.000552213	49/10539	48/9003	166	161
Ether lipid metabolism	0.104506	0.00330969	49/10539	47/9003	167	182
Cholinergic synapse	0.107813	1.57182e-06	112/10539	110/9003	168	107
Cocaine addiction	0.109447	0.000664763	48/10539	47/9003	169	164
Porphyrin metabolism	0.114621	0.000799945	47/10539	46/9003	170	166
Proteasome	0.114621	0.000799945	47/10539	46/9003	171	167
Oxidative phosphorylation	0.116257	0.113832	138/10539	121/9003	172	222
B cell receptor signaling pathway	0.119381	0.000428889	79/10539	76/9003	173	159
Other types of O-glycan biosynthesis	0.125713	0.0234741	45/10539	42/9003	174	203
Serotonergic synapse	0.130151	1.79086e-07	134/10539	132/9003	175	85
Various types of N-glycan biosynthesis	0.131654	0.00139051	44/10539	43/9003	176	172
Vasopressin-regulated water reabsorption	0.131654	0.00139051	44/10539	43/9003	177	173
Intestinal immune network for IgA production	0.137875	0.00167045	43/10539	42/9003	178	176
Nicotinate and nicotinamide metabolism	0.137875	0.00888081	43/10539	41/9003	179	195
mRNA surveillance pathway	0.147397	0.00163028	102/10539	96/9003	180	174
Autoimmune thyroid disease	0.148205	0.00375021	73/10539	69/9003	181	185
Ferroptosis	0.151212	0.00240734	41/10539	40/9003	182	181
Steroid hormone biosynthesis	0.161524	0.000255521	99/10539	95/9003	183	148
Ubiquitin mediated proteolysis	0.163749	1.23632e-05	152/10539	146/9003	184	124
Amino sugar and nucleotide sugar metabolism	0.165836	0.0034623	39/10539	38/9003	185	184
Circadian entrainment	0.166485	7.74383e-05	98/10539	95/9003	186	140
Aldosterone-regulated sodium reabsorption	0.173669	0.00414882	38/10539	37/9003	187	187
Biosynthesis of nucleotide sugars	0.173669	0.0197246	38/10539	36/9003	188	202
Fructose and mannose metabolism	0.181872	0.070849	37/10539	34/9003	189	220
One carbon pool by folate	0.181872	0.00496859	37/10539	36/9003	190	191
Pentose and glucuronate interconversions	0.190461	0.0269392	36/10539	34/9003	191	205
Starch and sucrose metabolism	0.199454	0.031426	35/10539	33/9003	192	208
Type I diabetes mellitus	0.203384	0.0127884	64/10539	60/9003	193	199
Morphine addiction	0.204996	9.82819e-06	91/10539	90/9003	194	119
Circadian rhythm	0.208871	0.0366133	34/10539	32/9003	195	211
GABAergic synapse	0.217281	1.39135e-05	89/10539	88/9003	196	125
Glyoxylate and dicarboxylate metabolism	0.218732	0.0101559	33/10539	32/9003	197	196
HIF-1 signaling pathway	0.222516	2.26226e-05	114/10539	111/9003	198	131
Fatty acid metabolism	0.225474	0.00177044	61/10539	59/9003	199	177
Apoptosis - multiple species	0.229058	0.0121222	32/10539	31/9003	200	197
Galactose metabolism	0.229058	0.0494945	32/10539	30/9003	201	216
Mucin type O-glycan biosynthesis	0.229058	0.0121222	32/10539	31/9003	202	198
RNA polymerase	0.229058	0.134034	32/10539	29/9003	203	223
Polycomb repressive complex	0.236839	0.000119991	86/10539	84/9003	204	143
Apelin signaling pathway	0.23967	5.7397e-07	136/10539	134/9003	205	100
Propanoate metabolism	0.23987	0.014458	31/10539	30/9003	206	200
Glycosylphosphatidylinositol (GPI)-anchor biosynthesis	0.251191	0.0172297	30/10539	29/9003	207	201
Dopaminergic synapse	0.256499	1.61789e-05	133/10539	129/9003	208	126
Allograft rejection	0.258162	0.0313576	57/10539	53/9003	209	206
Graft-versus-host disease	0.258162	0.0313576	57/10539	53/9003	210	207
Cysteine and methionine metabolism	0.266943	0.00388747	56/10539	54/9003	211	186
Valine, leucine and isoleucine degradation	0.266943	0.000853263	56/10539	55/9003	212	168
N-Glycan biosynthesis	0.285266	0.00120186	54/10539	53/9003	213	171
Folate biosynthesis	0.302065	0.034433	26/10539	25/9003	214	209
Histidine metabolism	0.302065	0.268141	26/10539	23/9003	215	228
Vitamin digestion and absorption	0.302065	0.034433	26/10539	25/9003	216	210
Retrograde endocannabinoid signaling	0.303254	1.23268e-06	149/10539	146/9003	217	104
Ribosome biogenesis in eukaryotes	0.309254	0.00230806	148/10539	138/9003	218	179
Tryptophan metabolism	0.314716	0.0260303	51/10539	48/9003	219	204
alpha-Linolenic acid metabolism	0.316315	0.0408342	25/10539	24/9003	220	214
Asthma	0.316315	0.0408342	25/10539	24/9003	221	215
Mannose type O-glycan biosynthesis	0.346859	0.176606	23/10539	21/9003	222	226
Taurine and hypotaurine metabolism	0.363218	0.0676023	22/10539	21/9003	223	219
Base excision repair	0.369271	0.00461371	46/10539	45/9003	224	189
Renal cell carcinoma	0.384832	0.00652871	68/10539	65/9003	225	192
Basal transcription factors	0.405398	0.00754921	43/10539	42/9003	226	193
Homologous recombination	0.430915	0.0920814	41/10539	38/9003	227	221
Other glycan degradation	0.43672	0.329559	18/10539	16/9003	228	231
Lysine degradation	0.446101	0.0048602	62/10539	60/9003	229	190
Cobalamin transport and metabolism	0.457307	0.369695	17/10539	15/9003	230	233
Selenocompound metabolism	0.457307	0.151855	17/10539	16/9003	231	225
Alanine, aspartate and glutamate metabolism	0.471325	0.0542272	38/10539	36/9003	232	218
SNARE interactions in vesicular transport	0.544147	0.0366133	33/10539	32/9003	233	212
Virion - Flavivirus and Alphavirus	0.549803	0.278985	13/10539	12/9003	234	230
Sulfur metabolism	0.602831	0.669964	11/10539	9/9003	235	235
Biosynthesis of various nucleotide sugars	0.756968	0.22869	20/10539	19/9003	236	227
Fatty acid biosynthesis	0.790632	0.526023	18/10539	16/9003	237	234
Protein export	0.989399	0.765927	37/10539	33/9003	238	236
Coronavirus disease - COVID-19	0.999481	8.81878e-06	306/10539	301/9003	239	118
Ribosome	0.999615	1.56347e-06	300/10539	298/9003	240	106
Aminoacyl-tRNA biosynthesis	1	1	69/10539	49/9003	241	241
