## Supplementary file 3 for "geneslator: an R package for comprehensive gene identifier conversion and annotation"

### Sheet: SYMBOL
KEGG_Description	KEGG_Pvalue_gns	KEGG_Pvalue_org	GeneRatio_gns	GeneRatio_org	Position_gns	Position_org
Pathways of neurodegeneration - multiple diseases	9.55696e-20	1.73838e-19	444/7245	442/7201	1	1
Salmonella infection	1.54203e-17	3.16769e-17	239/7245	238/7201	2	2
Amyotrophic lateral sclerosis	1.57274e-17	2.18352e-16	344/7245	341/7201	3	3
Alzheimer disease	8.95769e-17	2.48826e-16	360/7245	358/7201	4	4
Lysosome	9.04681e-17	1.07691e-15	239/7245	237/7201	5	5
Parkinson disease	3.58675e-16	2.93875e-15	255/7245	253/7201	6	6
Huntington disease	1.52288e-15	7.32178e-15	289/7245	287/7201	7	7
Cytoskeleton in muscle cells	1.95993e-14	3.60503e-14	222/7245	221/7201	8	8
Focal adhesion	5.32683e-14	1.27818e-13	195/7245	194/7201	9	9
Prion disease	1.036e-12	4.78917e-12	256/7245	254/7201	10	10
Diabetic cardiomyopathy	1.37231e-12	1.42604e-11	195/7245	193/7201	11	12
IgSF CAM signaling	8.24844e-12	8.41177e-12	275/7245	274/7201	12	11
Chemical carcinogenesis - reactive oxygen species	9.33251e-12	6.16858e-11	213/7245	211/7201	13	13
Non-alcoholic fatty liver disease	3.06832e-11	5.46579e-10	151/7245	149/7201	14	15
Thermogenesis	3.54525e-11	1.9486e-10	219/7245	217/7201	15	14
Tight junction	7.3647e-11	4.18335e-09	162/7245	159/7201	16	18
Human papillomavirus infection	1.5763e-09	3.42496e-09	299/7245	297/7201	17	17
Pathogenic Escherichia coli infection	1.84389e-09	3.01982e-09	186/7245	185/7201	18	16
Hippo signaling pathway	5.92631e-09	1.3285e-08	148/7245	147/7201	19	19
Adrenergic signaling in cardiomyocytes	1.08997e-08	1.00699e-07	145/7245	143/7201	20	21
cGMP-PKG signaling pathway	1.95529e-08	3.81175e-08	155/7245	154/7201	21	20
Motor proteins	2.11918e-08	7.1952e-06	179/7245	173/7201	22	28
Oxidative phosphorylation	2.6326e-07	2.13368e-06	129/7245	127/7201	23	23
Regulation of actin cytoskeleton	6.93832e-07	8.12151e-07	208/7245	207/7201	24	22
Adherens junction	9.4578e-07	3.3529e-06	89/7245	88/7201	25	24
Phosphatidylinositol signaling system	1.84187e-06	5.65625e-06	93/7245	92/7201	26	27
Dopaminergic synapse	2.65518e-06	5.37433e-06	123/7245	122/7201	27	26
RNA degradation	3.99535e-06	0.000297737	75/7245	72/7201	28	35
Leukocyte transendothelial migration	4.55639e-06	1.0459e-05	108/7245	107/7201	29	29
Cadherin signaling	6.87997e-06	4.71595e-06	347/7245	346/7201	30	25
NF-kappa B signaling pathway	9.46025e-06	2.31695e-05	98/7245	97/7201	31	31
Calcium signaling pathway	1.22714e-05	1.26041e-05	223/7245	222/7201	32	30
Epstein-Barr virus infection	1.61261e-05	4.53928e-05	182/7245	180/7201	33	33
Vascular smooth muscle contraction	2.43108e-05	4.32993e-05	122/7245	121/7201	34	32
Other types of O-glycan biosynthesis	5.0121e-05	0.00152915	48/7245	46/7201	35	40
Parathyroid hormone synthesis, secretion and action	6.67449e-05	0.000129525	105/7245	104/7201	36	34
Circadian rhythm	0.000156499	0.00143543	34/7245	33/7201	37	39
RNA polymerase	0.000156499	0.0290085	34/7245	31/7201	38	56
Glycerophospholipid metabolism	0.000170491	0.000343067	94/7245	93/7201	39	36
cAMP signaling pathway	0.000425265	0.00045483	195/7245	194/7201	40	37
Hepatitis B	0.000491193	0.000653303	143/7245	142/7201	41	38
Notch signaling pathway	0.000605927	0.00173216	58/7245	57/7201	42	41
Retrograde endocannabinoid signaling	0.000683762	0.00198351	131/7245	129/7201	43	42
Biosynthesis of nucleotide sugars	0.000858537	0.0042105	36/7245	35/7201	44	44
Herpes simplex virus 1 infection	0.00196633	0.00234706	155/7245	154/7201	45	43
One carbon pool by folate	0.00330648	0.0113199	37/7245	36/7201	46	49
Measles	0.0037505	0.00513472	118/7245	117/7201	47	45
Aldosterone-regulated sodium reabsorption	0.00408009	0.013715	36/7245	35/7201	48	51
Shigellosis	0.00636493	0.00967104	212/7245	210/7201	49	46
Fructose and mannose metabolism	0.00760965	0.0241259	33/7245	32/7201	50	54
Sphingolipid metabolism	0.00768395	0.0172037	50/7245	49/7201	51	52
Hepatitis C	0.00868901	0.0106659	133/7245	132/7201	52	48
Glucagon signaling pathway	0.00871553	0.012959	93/7245	92/7201	53	50
Cysteine and methionine metabolism	0.00911493	0.0201662	49/7245	48/7201	54	53
Coronavirus disease - COVID-19	0.00975461	0.00974168	199/7245	198/7201	55	47
Influenza A	0.0216069	0.0245137	145/7245	144/7201	56	55
Glycine, serine and threonine metabolism	0.0287479	0.0625465	37/7245	36/7201	57	57
Biosynthesis of various nucleotide sugars	0.0399093	0.125045	19/7245	18/7201	58	60
Glutathione metabolism	0.0582645	0.0950819	51/7245	50/7201	59	59
Biosynthesis of amino acids	0.0586514	0.0869753	64/7245	63/7201	60	58
Ether lipid metabolism	0.0812141	0.133718	44/7245	43/7201	61	61
Arachidonic acid metabolism	0.124204	0.27178	53/7245	51/7201	62	62
Taurine and hypotaurine metabolism	0.222959	0.421357	15/7245	14/7201	63	63
Sulfur metabolism	0.300268	0.581737	9/7245	8/7201	64	65
Other glycan degradation	0.390466	0.592833	15/7245	14/7201	65	66
Cytosolic DNA-sensing pathway	0.475506	0.538995	65/7245	64/7201	66	64
Ribosome	0.699067	0.695361	169/7245	168/7201	67	67
ATP-dependent chromatin remodeling	0.748546	0.776925	88/7245	87/7201	68	68
RIG-I-like receptor signaling pathway	0.816316	0.858297	53/7245	52/7201	69	69
Cornified envelope formation	0.999778	0.999758	146/7245	145/7201	70	70
Spliceosome	1	1	151/7245	148/7201	71	71
Ribosome biogenesis in eukaryotes	1	1	79/7245	78/7201	72	72
