## Supplementary file 4 for "geneslator: an R package for comprehensive gene identifier conversion and annotation"

### Sheet: SYMBOL
KEGG_Description	GeneRatio_gns	KEGG_Pvalue_gns	GeneID_gns	GeneRatio_org	KEGG_Pvalue_org	GeneID_org	Position gns	Position org
Focal adhesion	73/2103	4.20704e-09	109711/12043/12334/12444/12445/12842/12843/12827/12829/12835/12840/330662/13649/13730/13731/13866/14254/14268/14360/56637/15891/16000/109700/319480/16400/16402/16403/104099/16410/16412/16416/16476/16772/16773/16774/16776/16777/16779/226519/16782/23928/98932/107589/228785/213435/224105/241656/57342/170736/71785/18595/18596/18654/18708/18709/19045/19047/232807/18751/110157/215449/107746/19417/19878…	72/2042	2.86629e-09	81877/16776/228785/14268/16403/13731/18596/12843/16779/15891/20750/319480/107589/18751/109711/18595/57342/71785/22370/12043/16773/110157/16774/16402/104099/23928/16777/12334/16412/16416/16000/232807/109700/98932/14254/16476/21828/16400/12444/19047/22371/170736/12827/12842/21923/224105/18708/330662/12840/22341/13866/18709/16782/21825/12829/18654/107746/13649/213435/19417/226519/56637/12835/12445/1…	1	1
Hippo signaling pathway	60/2103	1.22865e-08	16475/27494/11839/12005/11799/12156/12159/12161/12162/12167/12168/12444/12445/241324/104318/14219/12385/13383/23859/53310/13385/13542/13543/319710/93897/14366/14367/14368/14371/242316/14633/56637/16842/29806/16897/17869/72293/56513/58220/12695/19045/19047/105782/18787/17127/56274/21676/21677/21678/21679/21808/22413/22418/22419/22420/22422/216795/97064/22601/22631	59/2042	1.08751e-08	11839/11799/22413/12161/23859/17869/22418/12156/12159/97064/14366/21677/216795/93897/21679/22601/16842/16475/13383/17127/21676/12005/12695/29806/12444/27494/14368/19047/13385/105782/56274/21678/241324/13543/242316/22419/22420/72293/21808/14371/319710/58220/22422/12162/56513/104318/56637/14367/12445/13542/22631/14633/12168/18787/16897/12167/53310/12385/19045	2	2
Pathways of neurodegeneration - multiple diseases	137/2103	1.02239e-07	56436/228361/11783/11911/100504663/11947/11951/20238/233871/12005/12043/12064/12287/12322/108058/12334/12369/12359/12569/12669/12671/333182/66445/22428/13198/56811/13385/110084/240960/381917/330355/100101919/13417/237806/68922/105000/75563/13542/13543/13666/212398/93897/14366/14367/14368/14371/14778/14799/14810/14811/14812/14813/14814/14816/108071/56637/15114/14828/16193/16572/16573/16574/66725/2…	133/2042	1.7454e-07	56811/14799/22413/14816/14812/110084/14811/16193/12322/18751/22123/17717/22418/381917/407790/12043/17722/110157/14366/20238/216795/17716/93897/17718/330355/17721/17719/17720/19132/14810/12671/19172/13417/14813/12334/26415/50490/75563/14778/26442/20191/17711/12005/52639/15114/26446/19185/16572/12369/16574/22154/13198/14368/237806/56436/26445/19225/108071/100101919/66725/13385/380684/18040/18125/53…	4	3
Amyotrophic lateral sclerosis	112/2103	9.45076e-08	56436/21681/228361/11750/11783/11911/100504663/11947/11951/233871/12043/12359/333182/66445/22428/13198/110084/240960/381917/330355/100101919/13417/237806/68922/105000/75563/13666/74412/14778/14799/14810/14811/14812/14813/14814/15114/14828/16572/16573/16574/26399/19094/26415/17708/17711/17716/17717/17718/17719/17720/17721/17722/56717/433702/67273/407790/66108/104130/66046/67264/17995/380684/18040/…	108/2042	2.58878e-07	54563/20511/445007/14799/14812/110084/14811/22123/17717/381917/407790/21681/12043/17722/107939/17716/17718/330355/17721/17719/17720/19132/14810/245610/19172/13417/14813/26415/75563/14778/26442/17711/52639/15114/26446/19185/16572/16574/22154/13198/237806/56436/26445/18141/100101919/380684/18040/18125/53857/11783/19181/227699/105000/11750/17463/18183/19184/70699/22059/433702/94232/19055/22241/22772…	3	4
Axon guidance	62/2103	5.50281e-07	226251/319713/12162/12167/12168/117606/12322/108058/20315/65254/13637/13638/13639/13640/13642/13838/13839/13840/13841/13842/13846/13848/14360/56637/16412/98932/18019/73181/53972/18186/18208/57764/224105/241656/56513/58220/18708/18709/18846/235611/140571/54712/19055/110157/11854/19876/268902/19649/19878/20346/20348/20350/20357/214968/20361/20563/22068/107449/22253/210801/22418/22419	61/2042	4.48699e-07	73181/57764/13642/13840/18846/13638/19649/107449/20346/12322/22418/20350/110157/22253/319713/53972/22068/13846/11854/18019/226251/268902/16412/13639/20348/98932/13838/65254/140571/13640/210801/117606/20357/13841/19876/20361/224105/13637/18708/235611/19055/22419/18709/13848/13842/20563/54712/58220/12162/13839/214968/56513/56637/19878/18186/12168/20315/12167/108058/14360/18208	5	5
Wnt signaling pathway	61/2103	8.27323e-07	12005/12322/108058/219158/12444/12445/12614/107934/13016/13017/76441/56811/13542/13543/14283/212398/20378/93897/14366/14367/14368/14371/14735/56637/16476/16842/107515/14160/329252/328949/17869/18019/73181/72293/77583/27412/19055/18749/18751/207742/19878/26564/72780/56505/20317/20438/17127/21886/21887/21888/114606/22059/93840/24117/22402/22413/22418/22419/22420/22422/216795	60/2042	6.85049e-07	20317/56811/73181/14735/22413/26564/328949/17869/12322/18751/22418/12614/14366/216795/93897/76441/329252/16842/21886/114606/18019/18749/17127/12005/24117/107934/16476/219158/20438/12444/14368/107515/77583/56505/13543/14283/212398/22059/13016/19055/22419/20378/22420/72293/21887/13017/14371/14160/21888/22422/207742/72780/93840/56637/14367/12445/27412/13542/19878/108058	7	6
MAPK signaling pathway	90/2103	1.35918e-06	11600/11602/11839/11911/12064/12287/12290/58226/239556/12294/12295/12296/12300/54376/54377/81904/12531/13198/18218/13637/13638/13639/13640/13649/13866/13867/13874/14165/14171/14172/14182/14186/14254/14281/13197/23882/193740/15511/15507/16000/16002/16177/16337/16476/16590/17311/26396/26399/26401/53859/26407/53608/225028/19094/26415/23939/17165/14013/17869/18049/15370/18212/224105/71785/18595/18596…	89/2042	7.1724e-07	11839/54376/18596/54377/12300/19419/16177/53608/13638/14165/17869/15511/18751/18595/13874/11602/18783/71785/23882/13867/110157/16002/12290/19418/19259/21687/239556/18212/14186/14171/26415/193740/18749/19713/16000/13639/14172/14254/16476/14182/26401/13198/13640/26407/18049/12295/56274/13197/66922/81904/12064/12296/224105/17311/13637/12287/22059/22341/225028/13866/15507/19055/11600/26399/12531/2393…	8	7
Base excision repair	24/2103	6.38176e-07	100206/11792/14156/16881/16882/70603/11545/18538/18971/18972/18973/18974/59001/18975/50776/56626/19718/69263/106344/72151/545124/104884/22256/22594	23/2042	1.66865e-06	545124/11545/16881/22256/18973/18972/72151/18975/19718/70603/14156/18971/22594/106344/69263/56626/18974/104884/50776/11792/59001/16882/18538	6	8
Human T-cell leukemia virus 1 infection	76/2103	2.60297e-06	210044/104111/104110/11512/11514/59008/56317/11911/12915/12236/12317/12427/12428/12442/12444/12445/12447/107995/66440/12566/12567/12578/12579/12580/74343/13383/242705/13653/105988/110196/14281/14283/56310/14963/14964/14998/15000/100504404/381091/14990/14991/15006/15007/15015/110557/15018/16177/16193/16451/16476/14534/81601/16992/17000/17120/56150/26396/26401/53859/17869/18019/73181/18186/18708/18…	75/2042	1.67641e-06	107995/73181/105988/16177/210044/12236/12579/14963/16193/17869/15015/12580/12442/15006/15007/242705/12427/12428/14964/19384/14990/110557/18019/72049/13383/16992/18749/17127/16476/110196/12317/26401/12444/12567/56317/71810/74343/17120/234729/59008/14998/15000/14283/14534/15018/18708/14991/22059/21423/56310/19055/381091/104110/12566/13653/18709/12447/12915/11911/11514/21808/17000/11740/104111/14281…	10	9
Purine metabolism	48/2103	2.47952e-06	210044/104111/104110/11512/11514/11564/11565/11566/11637/56248/229949/78801/633979/108147/13178/209558/12496/14544/239134/14919/245650/69692/68695/23918/16434/210808/56520/54369/18160/53893/67054/23971/23972/241489/18573/18574/207728/18576/242202/218461/237823/231327/19139/110639/20133/20135/382985/22262	46/2042	6.51448e-06	210044/23972/20133/19139/237823/11564/218461/210808/23971/22262/18574/18573/11637/239134/18160/209558/14919/245650/23918/229949/108147/14544/242202/68695/633979/13178/56520/78801/241489/104110/20135/231327/382985/11514/12496/104111/67054/56248/69692/54369/207728/16434/110639/11512/53893/18576	9	10
Antigen processing and presentation	33/2103	1.77411e-05	12317/16149/12265/13039/14963/14964/14998/15000/100504404/381091/14990/14991/15006/15007/15015/110557/15018/15516/193740/15511/15512/14828/16641/16643/18046/19186/19188/19192/53970/170767/21354/21355/21356	32/2042	2.64027e-05	14963/15015/15511/15006/21354/15007/12265/16641/14964/16643/14990/110557/53970/193740/21355/13039/12317/16149/170767/19188/14998/15000/15018/14991/15516/381091/18046/14828/19192/19186/15512/21356	13	11
Proteasome	22/2103	1.15908e-05	56436/26441/26442/26444/19170/26445/26446/19172/19175/16913/16912/19181/23996/19184/22123/19185/17463/67151/19186/19188/19192/20422	21/2042	2.76328e-05	22123/16912/19172/26442/16913/26446/19185/56436/26445/19188/19181/17463/19184/19192/23996/19175/19170/67151/19186/26444/26441	11	12
Alzheimer disease	106/2103	2.42417e-05	11487/56436/228361/11783/11911/100504663/11947/11951/12005/56175/12334/12369/12569/12669/12671/333182/66445/13198/56811/13542/13543/13666/212398/93897/14366/14367/14368/14371/14810/14811/14812/14813/14814/108071/56637/16193/16337/16370/16572/16573/16574/26396/17708/17711/17716/17717/17718/17719/17720/17721/17722/56717/67273/407790/66108/104130/66046/67264/17995/18125/50490/27412/18708/18709/19055…	103/2042	3.22593e-05	277468/56811/22413/14812/14811/16193/22123/17717/22418/407790/17722/110157/14366/216795/17716/93897/17718/17721/17719/17720/14810/12671/19172/14813/12334/50490/26442/17711/12005/52639/26446/19185/227059/68585/16572/12369/16574/22154/13198/14368/56436/26445/19225/108071/16370/18125/53857/11783/19181/56175/13543/17463/19184/18708/212398/19055/22241/12669/22419/11487/18709/11911/22420/104130/67680/6…	14	13
Prion disease	80/2103	1.55499e-05	56436/11783/11911/12915/11947/11951/12274/109828/12287/333182/66445/13198/13653/13666/14360/14810/14811/14812/14813/14814/242443/170483/56637/193740/15511/14828/16193/16572/16573/16574/226519/19094/26415/17708/17711/17716/17717/17718/17719/17720/17721/17722/67273/407790/66108/104130/66046/67264/17995/18128/18708/18709/19055/18749/26441/26442/26444/19170/26445/26446/19172/19175/19181/23996/19184/2…	77/2042	3.31463e-05	14812/14811/16193/15511/22123/17717/407790/17722/17716/17718/17721/17719/17720/14810/19172/14813/26415/193740/26442/20191/18749/17711/242443/26446/19185/16572/16574/22154/13198/12274/56436/26445/53857/11783/19181/18128/17463/19184/18708/12287/19055/20867/109828/13653/18709/12915/11911/104130/14828/67680/67951/14814/13666/23996/170483/66445/19175/11740/16573/17708/226519/67264/19094/19170/73710/33…	12	14
One carbon pool by folate	18/2103	3.78199e-05	74340/107747/110695/108147/12411/218865/107869/13361/11615/108156/270685/17768/17769/107885/238505/20425/108037/22171	17/2042	0.0001041	20425/22171/108037/110695/107885/108147/107747/74340/12411/238505/17768/218865/108156/107869/13361/270685/17769	15	15
Spinocerebellar ataxia	45/2103	0.000132367	56436/228361/100504663/20238/233871/65115/14169/14799/14810/14811/14812/14813/14814/242443/170483/14816/81601/56717/67134/18708/18709/18751/26441/26442/26444/19170/26445/26446/19172/19175/19181/23996/19184/22123/19185/17463/67151/19664/19668/20422/20513/11740/226153/22241/52639	44/2042	0.000138409	14799/14816/14812/14811/19668/18751/22123/19664/65115/20238/14810/19172/14813/26442/242443/52639/26446/19185/56436/26445/19181/67134/17463/14169/19184/18708/22241/18709/226153/233871/20513/14814/100504663/23996/170483/19175/11740/56717/19170/67151/228361/81601/26444/26441	18	16
Motor proteins	60/2103	6.12446e-05	11475/12343/22428/110084/240960/381917/330355/100101919/13417/237806/68922/105000/75563/13427/100040531/67117/381293/16559/286942/19348/16565/110033/73804/16571/16572/16573/16574/319991/16576/16578/100502766/16581/16582/16580/17880/71960/667772/17883/17901/98932/244281/17912/338367/71602/208943/17920/17922/21952/21956/22003/22004/326618/22142/53857/73710/22154/67951/103733/242253/242584	57/2042	0.00018648	22004/73804/21952/21956/100502766/16580/110084/16565/381917/17920/19348/330355/110033/16576/667772/16578/13417/16559/75563/98932/16581/16572/16574/22154/208943/338367/103733/17912/237806/17922/100101919/326618/17880/53857/13427/105000/71602/244281/17883/71960/381293/67117/17901/67951/319991/16573/73710/286942/16582/240960/22003/100040531/22428/16571/22142/11475/12343	16	17
Nucleotide metabolism	31/2103	7.56237e-05	11564/11565/11566/11637/56248/229949/78801/633979/72269/13178/320685/66422/21915/110074/209558/12496/14544/69692/23918/16434/210808/56520/54369/68106/20133/20135/382985/22171/80914/22271/76654	29/2042	0.000284265	76654/22271/20133/22171/72269/11564/210808/11637/68106/21915/209558/320685/23918/229949/14544/633979/13178/56520/78801/66422/20135/110074/382985/12496/56248/69692/54369/16434/80914	17	18
Parkinson disease	76/2103	0.000182487	56436/11783/11911/11947/11951/12322/108058/333182/66445/13198/13488/13666/14680/14828/50868/16572/16573/16574/66725/109731/17708/17711/17716/17717/17718/17719/17720/17721/17722/67273/407790/66108/104130/66046/67264/17995/57320/68943/18749/26441/26442/26444/19170/26445/26446/19172/19175/19181/23996/19184/22123/19185/17463/67151/67680/20422/11740/227059/69806/277468/68427/213053/67547/22059/22142/5…	73/2042	0.000359931	277468/109731/12322/22123/17717/407790/17722/17716/17718/17721/17719/17720/19172/26442/18749/17711/26446/19185/227059/16572/16574/22154/13198/56436/26445/66725/53857/11783/19181/140499/17463/22223/19184/22059/11911/50868/104130/14828/67680/68427/67951/13666/14680/23996/66445/19175/67547/11740/16573/17708/22187/13488/22201/67264/19170/73710/333182/67128/66046/66108/69806/22272/67151/213053/74153/2…	20	19
Huntington disease	84/2103	0.000159881	56436/228361/11783/100504663/11947/11951/12064/12287/333182/66445/22428/13385/110084/240960/381917/330355/100101919/13417/237806/68922/105000/75563/14778/14799/14810/14812/108071/15114/16513/16572/16573/16574/17708/17711/17716/17717/17718/17719/17720/17721/17722/56717/67273/407790/66108/104130/66046/67264/17995/20021/66420/69833/20022/19017/26441/26442/26444/19170/26445/26446/19172/19175/19181/23…	80/2042	0.000455756	20511/14799/14812/110084/20512/22123/17717/381917/407790/17722/17716/17718/330355/17721/17719/17720/14810/19172/13417/75563/14778/26442/17711/52639/15114/26446/19185/16572/16574/22154/237806/56436/26445/108071/100101919/13385/19017/53857/11783/12064/19181/105000/17463/19184/12287/16513/22059/22241/104130/67680/20907/67951/100504663/23996/66445/19175/11740/16573/17708/67264/56717/19170/73710/33318…	19	20
Cell adhesion molecule (CAM) interaction	51/2103	0.00103725	11658/60533/102657/12558/12561/58187/64945/60363/242653/12740/12805/53321/66797/69524/14963/14964/14998/15000/100504404/381091/14990/14991/15006/15007/15015/110557/15018/207683/16403/104099/16410/16412/67374/83964/58998/245537/319504/18189/18260/19264/19280/52118/20969/15529/20970/20971/20339/20344/386750/75409/239250	50/2042	0.000951528	66797/16403/14963/15015/245537/15006/83964/319504/18189/20971/12740/11658/15007/207683/69524/20344/58998/104099/14964/58187/242653/15529/14990/110557/16412/12805/60363/386750/20339/12558/53321/52118/75409/14998/15000/12561/20970/67374/15018/14991/18260/381091/239250/20969/64945/19280/19264/60533/102657/16410	22	21
IgSF CAM signaling	79/2103	0.000786746	109711/66713/140721/18106/12558/71566/12805/53321/66797/13821/69524/22350/14182/56458/14360/235379/243547/56637/60367/16402/16412/16416/67374/83964/16536/67703/380928/238205/26396/19094/26415/13384/17698/211401/244654/17880/71960/98932/107589/228785/213435/58998/245537/319504/18186/18208/224105/241656/56513/58220/18708/18709/18846/18751/18761/19280/52118/215449/76089/116837/19876/268902/19649/205…	76/2042	0.00134061	66797/228785/18846/19649/107449/107589/245537/18751/109711/83964/319504/69524/22253/58998/18761/22068/16402/235379/13384/17698/268902/26415/16412/16416/12805/386750/98932/12558/22154/53321/211401/14182/16536/210801/52118/17880/238205/75409/53857/19876/380928/67374/224105/18708/66713/71960/239250/71566/56458/18709/116837/67703/22350/20563/67951/60367/21872/213435/58220/19094/73710/56513/243547/760…	21	22
Epstein-Barr virus infection	62/2103	0.00105367	56436/11783/12043/12317/12427/12428/12444/12445/12447/12505/12566/12567/242705/13197/23882/14963/14964/14998/15000/100504404/381091/14990/14991/15006/15007/15015/110557/15018/16193/16451/16476/26399/53859/19094/26415/17869/20602/18037/18708/18709/27015/19181/23996/19184/22123/19185/17463/19664/19668/12399/60406/50724/20422/20846/20848/66513/21354/21355/21356/21929/22059/22352	60/2042	0.00142123	14963/19668/16193/17869/15015/15006/22123/19664/21354/23882/15007/12043/242705/12427/12428/14964/14990/20846/110557/26415/27015/21355/19185/16476/12317/12444/56436/12567/13197/11783/14998/15000/12505/19181/22352/17463/19184/15018/18037/18708/21929/14991/22059/381091/12566/18709/26399/12447/20602/23996/50724/19094/66513/12445/16451/12399/20848/53859/21356/60406	23	23
Cadherin signaling	102/2103	0.00177802	109711/66713/11487/16475/75723/56332/12005/12554/320865/12558/23836/381409/12561/241201/12564/12565/12614/107934/12385/12388/76884/76441/13346/13506/13542/13543/13649/13866/14182/93897/14366/14367/14368/14371/14394/14397/14400/14402/14403/14407/57249/14609/56637/16480/66809/70843/16691/406219/107656/16842/237091/108927/269788/65970/29806/26396/19094/26415/17912/338367/71602/18526/11994/279653/542…	100/2042	0.00145612	406219/66809/107656/18596/14609/22413/233424/14400/16691/14397/109711/18595/56332/279653/22418/12614/110157/97064/14366/21677/20776/216795/320865/93897/21679/18526/76441/22601/16842/16475/14394/12565/14402/76884/116731/26415/14407/18772/13346/21676/12005/107934/29806/12558/338367/57249/14182/17912/14368/241201/19047/83767/12564/56274/399548/66922/21678/12561/22352/381409/13543/18530/14403/71602/6…	24	24
Biosynthesis of amino acids	26/2103	0.00200727	11428/56454/11676/11846/27053/12035/12411/107869/433182/226265/14719/108682/238505/56421/56012/236539/19139/110639/107272/100678/69051/66194/19895/257635/20425/108037	25/2042	0.00291443	433182/11846/20425/56454/108037/11676/19139/12035/19895/257635/236539/107272/27053/108682/56012/226265/14719/12411/56421/238505/100678/107869/110639/11428/69051	25	25
Toxoplasmosis	33/2103	0.0026294	12043/12265/14998/15000/100504404/381091/193740/15511/16160/15944/54396/16403/16412/16451/16772/16773/16774/16776/16777/16779/226519/16782/23928/16835/17087/26399/19094/26415/20846/20848/66513/21808/21898	32/2042	0.00319632	16776/16403/16779/15511/12043/16773/16774/15944/12265/23928/16777/20846/26415/16412/193740/16835/16160/21898/14998/15000/17087/54396/381091/16782/26399/21808/226519/19094/66513/16451/16772/20848	26	26
Rheumatoid arthritis	27/2103	0.00423332	11600/21871/140494/242341/11964/73834/66237/13039/20315/330122/20311/14254/14281/14998/15000/100504404/381091/16156/16193/16476/83995/17392/21687/21808/21898/21943/24099	26/2042	0.00574392	66237/83995/17392/16193/140494/16156/242341/21687/24099/14254/13039/16476/21943/21898/14998/15000/330122/381091/20311/11600/21808/11964/14281/21871/20315/73834	28	27
Phagosome	48/2103	0.00671496	21871/140494/242341/11964/73834/66237/12317/140792/13039/13427/14130/14963/14964/14998/15000/100504404/381091/14990/14991/15006/15007/15015/110557/15018/15239/16402/16410/16412/16416/17533/17534/20288/18125/108078/18779/20778/53421/71116/21354/21355/21825/21828/21898/22142/53857/73710/22154/67951	47/2042	0.00630093	66237/14963/15015/108078/140494/15006/17534/21354/15007/242341/16402/53421/14964/14990/110557/16412/16416/21355/13039/21828/22154/12317/18779/18125/53857/21898/20288/14998/15000/13427/15018/14991/20778/381091/21825/17533/71116/67951/11964/73710/14130/21871/22142/140792/15239/73834/16410	30	28
Th1 and Th2 cell differentiation	27/2103	0.00503333	13388/13389/54485/14281/14462/14998/15000/100504404/381091/16160/16161/16449/16451/16476/103806/19094/26415/18019/18037/18128/18131/19055/18761/19664/19668/12399/20846	26/2042	0.00676499	16449/18131/13388/19668/54485/19664/13389/18761/20846/18019/26415/16476/16160/14998/15000/18128/18037/14462/16161/19055/381091/103806/14281/19094/16451/12399	29	29
Thermogenesis	60/2103	0.00870247	14081/74205/433256/216739/56456/83766/210044/104111/104110/11512/11514/93760/239985/11947/11951/12801/70383/333182/66445/29861/70127/14182/99982/19094/26415/17708/17711/17716/17717/17718/17719/17720/17721/17722/56717/67273/407790/66108/73694/104130/66046/67264/17995/18158/18160/19017/70673/19079/18749/110651/67071/74370/67680/50721/20586/20587/20588/83797/22084/22272	58/2042	0.0109573	70673/83766/210044/17717/407790/17722/216739/17716/17718/17721/17719/17720/18158/56456/12801/29861/26415/18749/17711/18160/14182/83797/99982/19017/70383/20587/74370/104110/70127/104130/67680/19079/11514/14081/66445/22084/104111/17708/67264/433256/19094/56717/67071/333182/73694/66046/66108/22272/93760/50721/20586/67273/239985/11512/110651/20588/74205/17995	32	30
ErbB signaling pathway	25/2103	0.0102914	11352/11839/12223/12322/108058/208650/13649/13866/13867/13874/14388/56637/15200/16476/26396/56717/17869/18183/224105/241656/18708/18709/18751/110157/21802	24/2042	0.0139028	11839/15200/17869/12322/18751/13874/13867/110157/12223/14388/16476/208650/224105/18183/18708/13866/18709/13649/56717/56637/11352/26396/21802/108058	34	31
Mineral absorption	18/2103	0.00990664	71775/11928/11931/11932/11941/320707/381290/11979/73649/15203/17748/53945/20537/110893/70358/74051/225997/64177	17/2042	0.0163488	73649/11932/11941/15203/225997/11931/17748/11979/20537/70358/381290/64177/110893/320707/74051/11928/53945	33	32
HIF-1 signaling pathway	33/2103	0.00866301	71775/11676/11600/11602/12043/12322/108058/13649/112407/433182/13819/13866/14254/216019/16000/16193/16337/16832/17000/26396/56717/18127/68263/228026/56421/18708/18709/18751/18787/20848/67923/21687/21898	31/2042	0.0176452	433182/13819/16193/12322/18751/11602/18127/12043/228026/11676/21687/16000/14254/112407/216019/21898/18708/13866/11600/18709/56421/13649/17000/56717/16832/68263/26396/18787/20848/108058/16337	31	33
Apelin signaling pathway	37/2103	0.0167418	11475/210044/104111/104110/11512/11514/11607/23796/14219/13653/14696/14697/66066/14708/15184/16449/26396/56717/107589/228785/213435/18125/18127/18131/18576/18791/19017/19079/18749/110157/66922/20191/18787/110893/17127/20698/20750	36/2042	0.017866	228785/16449/18131/210044/20750/107589/18791/18127/110157/66066/20191/18749/17127/19017/18125/66922/110893/11607/14697/104110/13653/23796/19079/14708/11514/15184/213435/104111/56717/20698/26396/18787/11475/11512/18576/14696	35	34
Alanine, aspartate and glutamate metabolism	15/2103	0.00333539	268860/11564/11565/11566/27053/66514/69719/70503/53320/14415/14417/14661/14719/108682/231327	13/2042	0.0179023	70503/268860/69719/53320/14415/11564/14417/27053/108682/66514/14719/231327/14661	27	35
Ras signaling pathway	57/2103	0.0262015	11352/11600/11602/12064/13637/13638/13639/13640/13649/14165/14171/14172/14182/14186/14254/14388/14696/14697/66066/14708/14810/14811/14812/16000/16002/16337/16590/17311/26396/18049/18212/224105/241656/71785/18595/18596/18654/18708/18709/85031/18783/18784/53357/18749/18751/110157/228850/215449/19417/19418/19419/19731/225870/66922/21687/21802/22341	56/2042	0.0223596	18596/225870/19419/13638/85031/14812/14811/14165/18751/18595/11602/18783/71785/110157/16002/19418/14810/21687/18212/14186/14171/66066/18749/16000/13639/14388/14172/14254/14182/13640/18049/53357/66922/12064/224105/17311/13637/18708/14697/22341/11600/18709/14708/18654/18784/13649/19417/19731/11352/26396/21802/215449/228850/16590/16337/14696	39	36
Regulation of actin cytoskeleton	57/2103	0.0206132	109711/66713/12062/12274/109828/12669/12671/12672/20315/76884/330662/13649/22350/14062/76820/14163/14165/14171/14172/14182/14186/14268/404710/109700/319480/16400/16402/16403/104099/16410/16412/16416/26396/17698/17880/71960/98932/107589/228785/213435/224105/241656/71785/18595/18596/18708/18709/19045/19047/232807/110157/66214/19878/66922/219140/22330/83767	55/2042	0.0257889	228785/14268/16403/18596/404710/14165/319480/107589/109711/18595/71785/110157/66214/16402/104099/76884/12671/17698/14186/14171/12062/16412/16416/219140/232807/109700/14172/98932/16400/14182/14062/14163/12274/19047/83767/17880/66922/12672/224105/18708/66713/330662/71960/12669/109828/18709/22350/13649/213435/19878/26396/22330/20315/19045/16410	37	37
TGF-beta signaling pathway	30/2103	0.0243699	71775/11477/269275/11481/12156/12159/12161/12162/12167/12168/12579/13179/104394/14264/242316/23892/23893/15903/15904/209268/16323/434215/268977/17869/17965/17127/21781/21808/21825/68777	29/2042	0.0285187	23892/23893/268977/12161/12579/16323/17869/13179/17965/269275/12156/15904/12159/14264/11481/434215/68777/17127/21781/15903/209268/242316/21825/21808/12162/11477/104394/12168/12167	38	38
Arginine and proline metabolism	17/2103	0.0179209	56454/110695/56752/11846/107239/12716/67092/14719/66988/109731/18125/18127/18451/320452/69051/66194/20810	16/2042	0.0288965	11846/109731/20810/56454/320452/18127/12716/110695/66988/18125/14719/56752/107239/67092/18451/69051	36	39
Type I diabetes mellitus	19/2103	0.0280498	12876/14415/14417/14963/14964/14998/15000/100504404/381091/14990/14991/15006/15007/15015/110557/15018/16160/16992/19275	18/2042	0.0408075	12876/14963/15015/15006/15007/14415/14964/14990/110557/14417/16992/16160/14998/15000/15018/14991/381091/19275	41	40
Endocytosis	61/2103	0.0600051	78618/140500/66713/347722/213990/218038/106952/228998/77038/211914/12343/208650/105513/12765/13132/72685/13429/103967/13649/259300/13855/13858/13859/14186/14276/107338/14963/14964/14990/14991/15006/15007/15015/110557/15018/15239/193740/15511/16004/243621/71955/16572/16573/16574/16835/83814/56513/58220/18595/234353/216724/20408/58194/17127/67804/72183/330192/107305/194309/116733/68767	60/2042	0.0502565	13132/14963/15015/15511/15006/18595/15007/140500/259300/13429/106952/243621/14964/14990/110557/14186/71955/193740/17127/58194/16835/20408/16572/234353/16574/16004/103967/83814/107338/14276/72685/208650/15018/14991/66713/78618/330192/13855/211914/13649/58220/16573/12765/13858/213990/56513/228998/105513/67804/107305/116733/216724/194309/13859/218038/72183/15239/77038/347722/12343	49	41
Herpes simplex virus 1 infection	49/2103	0.0550975	21681/11783/12043/12317/16149/209354/13667/224045/14963/14964/14998/15000/100504404/381091/14990/14991/15006/15007/15015/110557/15018/15161/16160/16193/16402/16416/16451/16992/56717/245610/18708/18709/170741/19045/19047/12702/20383/57317/67996/225027/20846/66513/21354/21355/21356/142980/230979/22059/22084	48/2042	0.0506413	14963/16193/15015/15006/21681/21354/15007/12043/16402/14964/245610/14990/20846/110557/209354/16992/16416/21355/12317/16149/19047/16160/15161/11783/14998/15000/15018/18708/14991/22059/381091/13667/18709/142980/225027/170741/22084/12702/56717/66513/20383/16451/230979/224045/19045/21356/67996/57317	47	42
Ferroptosis	13/2103	0.0338986	71775/14081/74205/433256/216739/11687/12870/23983/213053/67547/53945/26570/22059	12/2042	0.0589097	12870/216739/11687/26570/22059/14081/67547/433256/23983/213053/53945/74205	43	43
Biosynthesis of cofactors	38/2103	0.0392062	11564/11565/11566/11637/56248/229949/78801/633979/17025/11647/68352/12035/69719/52064/217707/70383/13361/56749/56316/14590/69080/268566/98256/108156/270685/17768/56520/54369/226518/18104/71147/107272/19286/67375/20425/108037/22235/216558	36/2042	0.0607602	20425/69719/67375/108037/98256/14590/12035/11647/11564/18104/71147/11637/107272/216558/17025/70383/229949/22235/633979/56520/68352/78801/226518/56749/19286/17768/217707/108156/56248/13361/52064/69080/54369/268566/56316/270685	44	44
Cytokine-cytokine receptor interaction	67/2103	0.0496901	11477/269275/11481/12156/110075/12159/12161/12162/12167/12168/20292/56221/20301/56838/20306/20307/20308/56708/13019/20312/20315/55985/330122/20311/17329/12765/245527/14561/242316/14600/100042555/16156/16157/16160/16161/16164/239114/171095/16174/54448/215257/16177/17082/107527/77125/76527/16193/16323/16847/16878/16992/17000/18049/18414/56744/57349/21808/21933/18383/72049/230979/22035/21943/24099/3…	64/2042	0.0718882	20292/77125/16177/245527/12161/16174/21933/16323/16878/56838/16193/14600/269275/20312/16156/12156/12159/57349/110075/326623/11481/56708/20301/72049/16992/24099/16164/56744/18414/16847/107527/16160/21943/239114/56221/18049/17329/330122/55985/242316/16161/16157/20311/240873/20308/21949/21808/17000/76527/12162/13019/12765/11477/17082/14561/171095/18383/20306/12168/22035/20307/230979/20315/12167	45	45
Biosynthesis of various nucleotide sugars	8/2103	0.0311735	320635/109754/218138/69080/94181/22122/22235/216558	7/2042	0.0736797	320635/216558/109754/22235/94181/218138/69080	42	46
Selenocompound metabolism	7/2103	0.0278965	107869/21743/229905/216443/238505/23971/23972	6/2042	0.0743255	23972/21743/23971/238505/229905/107869	40	47
Dopaminergic synapse	33/2103	0.0744403	11865/11911/12915/12287/68566/12322/108058/13195/13488/14281/14680/14696/14697/66066/14708/14799/14811/14812/56637/16522/16524/16572/16573/16574/109731/19094/26415/19045/19047/19054/19055/18749/18751	32/2042	0.0798401	14799/109731/14812/14811/12322/18751/68566/66066/26415/18749/16524/16572/16574/19047/16522/19054/14697/12287/19055/13195/12915/11911/14708/14680/16573/13488/14281/19094/56637/19045/108058/14696	52	48
Fanconi anemia pathway	15/2103	0.052872	69928/268465/71885/211651/208836/27015/19361/114714/74386/223970/68275/19891/68240/71718/67561	14/2042	0.0807887	223970/19891/268465/19361/27015/211651/208836/71718/114714/67561/74386/71885/68240/68275	46	49
Diabetic cardiomyopathy	50/2103	0.0643182	11421/11607/11947/11951/12322/108058/12842/12843/12825/333182/66445/56637/16337/19094/26415/17395/17708/17711/17716/17717/17718/17719/17720/17721/17722/56717/67273/407790/66108/104130/66046/67264/17995/18127/11545/68263/236900/27273/18708/18709/19045/19047/18751/20191/67680/11740/20528/17127/21808/22272	48/2042	0.0811921	12843/27273/11545/12825/12322/18751/17717/18127/407790/17722/17716/17718/17721/17719/17720/20528/26415/11421/20191/17127/17711/17395/19047/12842/11607/18708/236900/18709/104130/67680/21808/66445/11740/17708/67264/19094/56717/333182/66046/56637/66108/22272/68263/19045/108058/67273/16337/17995	50	50
Cysteine and methionine metabolism	16/2103	0.0582945	74340/12035/12411/107869/13433/11615/14719/229905/210808/16832/17449/238505/236539/107272/257635/20810	15/2042	0.0855199	13433/20810/12035/257635/210808/236539/107272/74340/14719/12411/238505/229905/16832/107869/17449	48	51
Lipid and atherosclerosis	49/2103	0.0938871	11303/11783/11911/12043/12322/108058/12368/12369/330122/242546/74519/13198/13666/50527/14281/56637/15516/193740/15511/15512/14828/16160/16193/16476/16803/16835/17087/26399/19094/26415/83995/17392/17395/18019/18127/108078/18708/18709/19055/215449/19878/20339/20344/20848/66513/21898/21933/22035/22059	48/2042	0.0864293	83995/21933/17392/16193/15511/108078/12322/18127/74519/12043/20344/11303/18019/26415/193740/20339/16835/17395/16476/12369/13198/16160/11783/21898/330122/18708/242546/17087/15516/22059/19055/18709/26399/11911/14828/12368/16803/13666/14281/19094/66513/56637/19878/215449/22035/15512/20848/108058	55	52
Graft-versus-host disease	16/2103	0.0669596	14963/14964/14998/15000/100504404/381091/14990/14991/15006/15007/15015/110557/15018/16193/16641/16643	15/2042	0.0967047	14963/16193/15015/15006/15007/16641/14964/16643/14990/110557/14998/15000/15018/14991/381091	51	53
Protein processing in endoplasmic reticulum	41/2103	0.0923335	11911/12915/12043/12317/12334/13198/13200/70377/81489/67838/66861/13666/50527/67475/64209/15516/193740/15511/14828/66245/15505/12282/17155/56453/217365/66357/71853/50907/19089/103963/110379/218811/53421/66256/75744/74126/229801/67128/140499/94232/22393	39/2042	0.125239	15511/70377/17155/12043/12282/53421/103963/74126/12334/22393/193740/217365/12317/81489/13198/71853/50907/75744/229801/140499/15516/94232/66245/12915/11911/14828/56453/67838/13666/66861/218811/67128/66256/13200/64209/19089/66357/15505/110379	54	54
Chemical carcinogenesis - reactive oxygen species	51/2103	0.107265	11352/11622/11947/11951/12359/333182/66445/13078/13649/13849/13850/384214/14281/14858/14860/14862/14863/14866/14867/16476/50868/26396/53859/19094/26415/56615/211666/17708/17711/17716/17717/17718/17719/17720/17721/17722/67273/407790/66108/104130/66046/67264/17995/50490/18104/18708/18709/110157/67680/11740/22272	49/2042	0.129121	13078/14862/13849/14867/17717/407790/14858/14863/14860/17722/110157/17716/17718/17721/17719/17720/18104/26415/50490/17711/16476/211666/14866/56615/18708/18709/11622/50868/104130/67680/13649/66445/11740/17708/14281/384214/67264/19094/13850/333182/66046/66108/22272/11352/26396/53859/67273/12359/17995	57	55
Inflammatory bowel disease	16/2103	0.110001	14462/14998/15000/100504404/381091/16160/16161/16174/16193/16476/19885/17127/20846/20848/21808/21898	15/2042	0.150032	16174/16193/20846/17127/16476/16160/21898/19885/14998/15000/14462/16161/381091/21808/20848	58	56
Hedgehog signaling pathway	15/2103	0.117382	233812/12043/117606/12444/104318/13363/59056/68525/14632/14633/14634/56637/16576/18749/20747	14/2042	0.162629	12043/59056/13363/16576/14632/18749/20747/14634/12444/117606/68525/104318/56637/14633	59	57
RNA degradation	21/2103	0.0892041	12228/78893/232791/69305/213550/234699/433182/50912/227715/66446/69639/27756/67678/50783/78651/66094/668382/230721/56421/108077/57259	19/2042	0.172212	433182/50912/234699/27756/227715/50783/67678/232791/78893/66094/213550/69639/56421/69305/12228/230721/66446/57259/78651	53	58
mRNA surveillance pathway	24/2103	0.163141	21681/192160/94230/54188/70248/13680/53817/192170/74412/433702/68092/68219/245610/237082/668382/230721/19045/19047/19054/60365/229512/103677/19704/77305	23/2042	0.187413	21681/94230/53817/245610/192160/19704/229512/19047/192170/103677/54188/68219/19054/433702/60365/230721/68092/77305/70248/13680/74412/237082/19045	65	59
Leishmaniasis	17/2103	0.155623	14281/14998/15000/100504404/381091/16160/16412/16451/16476/19094/26415/18751/19225/20846/66513/21808/21898	16/2042	0.19976	18751/20846/26415/16412/16476/19225/16160/21898/14998/15000/381091/21808/14281/19094/66513/16451	63	60
Th17 cell differentiation	24/2103	0.175666	11622/14281/14462/14998/15000/100504404/381091/15516/16161/16177/16193/16451/16476/19094/26415/56717/18019/18037/19055/18761/19885/17127/20846/20848	23/2042	0.20075	16177/16193/18761/20846/18019/26415/17127/16476/19885/14998/15000/18037/15516/14462/16161/19055/381091/11622/14281/19094/56717/16451/20848	67	61
Oxidative phosphorylation	32/2103	0.14398	11944/11947/11951/21871/140494/242341/11964/73834/66237/70383/333182/66445/17708/17711/17716/17717/17718/17719/17720/17721/17722/67273/407790/66108/104130/66046/67264/17995/67895/74776/67680/22272	30/2042	0.207413	66237/140494/17717/407790/242341/17722/17716/17718/17721/17719/17720/17711/70383/104130/67680/74776/67895/66445/11964/11944/17708/67264/333182/66046/66108/22272/21871/67273/73834/17995	61	62
Homologous recombination	11/2103	0.153646	268465/18971/18972/19361/114714/19366/68275/19891/68240/20422/57434	10/2042	0.228506	19366/19891/268465/19361/18972/57434/18971/114714/68240/68275	62	63
Viral carcinogenesis	50/2103	0.119569	109711/11911/12915/242341/12427/12428/12444/12445/12447/107995/12534/12566/12567/12578/12579/13383/83602/209357/14963/14964/14990/14991/15006/15007/15015/110557/15018/170787/15184/68024/319179/69386/78303/16451/16476/14534/17000/17120/18708/18709/58801/18749/19664/19668/105782/56463/20848/22059/234729/22631	46/2042	0.234292	107995/12579/14963/19668/15015/15006/109711/12534/19664/15007/242341/12427/12428/14964/14990/110557/13383/18749/16476/12444/12567/105782/17120/234729/170787/56463/14534/15018/18708/14991/22059/12566/18709/12447/12915/11911/15184/83602/17000/58801/209357/12445/22631/16451/20848/12578	60	64
Intestinal immune network for IgA production	11/2103	0.17332	56838/20315/14998/15000/100504404/381091/16193/17000/53859/72049/24099	10/2042	0.252386	56838/16193/72049/24099/14998/15000/381091/17000/20315/53859	66	65
Allograft rejection	14/2103	0.191498	14963/14964/14998/15000/100504404/381091/14990/14991/15006/15007/15015/110557/15018/16160	13/2042	0.254282	14963/15015/15006/15007/14964/14990/110557/16160/14998/15000/15018/14991/381091	70	66
Circadian rhythm	9/2103	0.177121	11865/104318/13170/213311/18030/18143/18626/19079/19885	8/2042	0.275074	18143/18030/19885/213311/19079/18626/104318/13170	68	67
ATP-dependent chromatin remodeling	32/2103	0.10044	56456/83766/93760/239985/77045/13445/66233/29861/19708/70127/75560/234366/77605/15270/404634/51788/71777/225280/81601/17192/51812/235134/59001/19646/56505/20174/20586/20587/20588/83797/100043597/21427	28/2042	0.275898	83766/56456/29861/19646/83797/235134/56505/13445/20174/51812/20587/21427/77045/75560/234366/70127/17192/71777/19708/66233/100043597/93760/59001/20586/81601/225280/239985/20588	56	68
Renal cell carcinoma	17/2103	0.155623	112407/13819/216805/14388/16476/26396/224105/241656/18708/18709/94315/110157/215449/107746/67923/21802/21808	15/2042	0.292806	13819/110157/14388/16476/94315/112407/224105/18708/18709/21808/107746/26396/21802/215449/216805	64	69
Viral myocarditis	20/2103	0.276209	11352/13136/13527/14360/14963/14964/14998/15000/100504404/381091/14990/14991/15006/15007/15015/110557/15018/16772/16773/18125	19/2042	0.319036	13136/14963/15015/15006/15007/16773/14964/14990/110557/18125/14998/15000/15018/14991/381091/11352/16772/13527/14360	73	70
Bacterial invasion of epithelial cells	18/2103	0.189625	66713/78514/12385/13429/103967/330662/140579/14268/14388/16402/16412/71890/18708/18709/52398/53860/22330/83767	16/2042	0.330048	14268/13429/16402/16412/140579/14388/71890/103967/83767/18708/66713/330662/18709/22330/78514/12385	69	71
Protein export	10/2103	0.258087	76219/76976/56495/224727/67604/14828/53421/217337/27058/27643	9/2042	0.359021	53421/224727/217337/76219/27643/14828/27058/76976/67604	72	72
Fructose and mannose metabolism	9/2103	0.252491	14187/11676/14121/218138/69080/216019/56421/20322/22122	8/2042	0.363499	11676/14121/14187/216019/20322/56421/218138/69080	71	73
Transcriptional misregulation in cancer	43/2103	0.410253	68938/545192/12053/12427/12428/12444/12580/13198/208266/13876/14254/56458/53618/13197/23882/15081/97114/15364/15446/16000/16009/16193/16480/16599/17283/64144/17392/17395/17869/18109/18124/56312/18791/18792/27015/94315/19126/12393/20471/20732/21423/22059/22642	42/2042	0.395751	20732/16009/17392/16193/15446/17869/12580/18791/23882/12427/12428/545192/19126/27015/56312/12053/16000/14254/16599/17395/20471/18109/12444/13198/94315/13197/18792/64144/15364/13876/12393/22059/21423/56458/17283/208266/22642/68938/53618/15081/18124/16480	76	74
JAK-STAT signaling pathway	34/2103	0.395108	11761/12043/12444/12445/56708/13019/13649/14199/14600/100042555/16156/16157/16160/16161/16164/16193/16451/16847/16878/56717/17869/18414/18595/18596/18708/18709/19255/110157/216233/12702/56468/54607/20846/20848	33/2042	0.398741	18596/16878/16193/56468/17869/14600/18595/16156/12043/110157/56708/20846/16164/11761/12444/18414/16847/16160/18708/54607/16161/16157/18709/216233/13649/13019/12702/56717/12445/16451/14199/20848/19255	75	75
Hematopoietic cell lineage	20/2103	0.2938	12484/12494/12505/13136/100042555/14998/15000/100504404/381091/16156/16157/16177/16193/109700/16400/16402/16403/16416/16590/17311	18/2042	0.438492	16403/16177/13136/16193/16156/16402/16416/12494/109700/12484/16400/14998/15000/12505/17311/381091/16157/16590	74	76
Influenza A	34/2103	0.438734	56417/11783/12445/12567/12265/54188/81489/110196/14998/15000/100504404/381091/16160/77125/16193/16451/16646/26396/245610/237082/18708/18709/18751/66679/110157/11740/12702/20846/142980/21898/170743/21933/22035/17229	33/2042	0.44165	77125/21933/16193/18751/110157/12265/245610/20846/110196/81489/12567/16160/16646/11783/21898/14998/15000/54188/17229/18708/381091/18709/142980/66679/11740/56417/170743/12702/12445/26396/16451/22035/237082	80	77
Arachidonic acid metabolism	18/2103	0.412134	11684/11687/23801/12409/242546/74519/13850/15446/54486/17001/18783/18784/53357/64292/67103/77219/19225/225791	17/2042	0.466101	15446/18783/74519/67103/11687/64292/11684/19225/23801/53357/17001/12409/77219/242546/54486/18784/13850	77	78
Human immunodeficiency virus 1 infection	47/2103	0.423875	11766/11767/108012/12043/12317/268697/12442/12532/12534/14281/14672/14696/14697/66066/14708/14963/14964/14990/14991/15006/15007/15015/110557/15018/16476/26396/26399/19094/26415/56717/18019/73181/224105/241656/18708/18709/19055/18751/110157/66513/21354/21355/21356/67923/21898/209387/667823	45/2042	0.468049	667823/73181/14963/15015/268697/12442/15006/18751/12534/209387/21354/15007/12043/110157/12532/14964/14990/110557/18019/66066/26415/21355/16476/11767/12317/21898/108012/224105/15018/18708/14991/14697/19055/18709/26399/11766/14708/14281/19094/56717/66513/14672/26396/21356/14696	78	79
T cell receptor signaling pathway	24/2103	0.444842	208650/12567/13383/14281/14360/56637/16476/26396/53859/19094/26415/18019/18037/224105/241656/18708/18709/19054/19055/18761/19264/110157/19419/21682	23/2042	0.474975	19419/110157/18761/21682/18019/13383/26415/16476/12567/208650/224105/18037/19054/18708/19055/18709/14281/19094/56637/26396/19264/53859/14360	81	80
Biosynthesis of nucleotide sugars	8/2103	0.428063	218138/69080/216019/94181/22122/22235/216558/67883	7/2042	0.558835	216558/216019/22235/67883/94181/218138/69080	79	81
Ubiquitin mediated proteolysis	29/2103	0.566833	59008/56317/208650/107995/66440/71991/231672/56371/50868/67455/26401/83814/28000/246710/20438/12702/74126/67923/22201/74153/22187/68612/67128/22196/140499/217342/76980/77891/117146	28/2042	0.579548	107995/68612/76980/74126/71991/77891/28000/20438/26401/56317/67455/83814/59008/56371/140499/231672/208650/217342/50868/22196/22187/22201/12702/67128/246710/74153/66440/117146	84	82
Autoimmune thyroid disease	14/2103	0.541656	14963/14964/14998/15000/100504404/381091/14990/14991/15006/15007/15015/110557/15018/22095	13/2042	0.612955	14963/15015/15006/15007/14964/14990/110557/22095/14998/15000/15018/14991/381091	83	83
Tuberculosis	32/2103	0.674893	11783/21871/140494/242341/12043/12322/108058/16149/12265/14130/14998/15000/100504404/381091/16160/16193/16451/16803/19094/26415/17533/17534/18046/18779/19055/110157/53970/170767/20698/20846/21808/21898	31/2042	0.677795	16193/140494/12322/17534/12043/242341/110157/12265/20846/53970/26415/16149/170767/16160/18779/11783/21898/14998/15000/19055/381091/18046/17533/16803/21808/19094/20698/14130/16451/21871/108058	85	84
Asthma	5/2103	0.521918	20292/14998/15000/100504404/381091	4/2042	0.697126	20292/14998/15000/381091	82	85
Necroptosis	31/2103	0.706479	11687/12043/12322/108058/12334/12633/105513/14661/77605/15270/404634/51788/15516/77125/16451/74568/11545/18783/110095/268749/106025/11740/20846/20848/142980/21898/21929/21933/22035/116733/58203	27/2042	0.878069	77125/11545/21933/12322/18783/12043/11687/20846/12334/12633/74568/21898/58203/21929/15516/142980/11740/105513/110095/16451/116733/22035/20848/108058/14661/106025/268749	87	86
Ribosome biogenesis in eukaryotes	24/2103	0.86855	245474/14000/14791/14113/68147/217995/98956/52530/20826/67619/230082/67134/245610/237082/117109/110816/19384/59028/66932/102614/57815/213773/21453/269470	22/2042	0.918233	59028/67619/19384/245610/102614/66932/110816/230082/68147/21453/67134/14000/245474/52530/117109/269470/14113/213773/14791/237082/98956/217995	89	87
Alcoholism	37/2103	0.681833	11911/12915/12064/55984/207565/13195/13488/14282/14696/14697/66066/14708/14810/14811/14812/14813/14814/242443/170483/77605/15270/404634/51788/15081/170787/15184/68024/319179/69386/97114/78303/109731/18212/19045/19047/18749/110157	28/2042	0.975758	109731/14812/14811/110157/14810/18212/14813/66066/18749/242443/19047/170787/12064/207565/14697/13195/12915/11911/14708/14814/55984/15184/170483/13488/15081/14282/19045/14696	86	88
Natural killer cell mediated cytotoxicity	15/2103	0.968771	18106/14360/14964/16641/16643/27007/26396/18019/18708/18709/19055/18751/110157/21933/22035	14/2042	0.976445	21933/18751/110157/16641/14964/16643/18019/18708/19055/18709/27007/26396/22035/14360	90	89
Staphylococcus aureus infection	15/2103	0.992155	50908/625018/12268/12628/12630/14130/14998/15000/100504404/381091/66809/70843/107656/17175/20344	14/2042	0.994215	66809/107656/12628/20344/50908/12630/17175/12268/14998/15000/381091/70843/625018/14130	92	90
Systemic lupus erythematosus	24/2103	0.842853	109711/50908/625018/12268/12274/109828/14811/14812/14998/15000/100504404/381091/77605/15270/404634/51788/15081/68024/319179/69386/97114/78303/20638/67332	14/2042	0.999312	14812/14811/109711/50908/12274/12268/14998/15000/381091/109828/625018/15081/20638/67332	88	91
Neutrophil extracellular trap formation	27/2103	0.991742	64008/77605/15270/404634/51788/15081/170787/15184/68024/319179/69386/97114/78303/16416/26396/19094/26415/56717/18708/18709/18751/110157/20344/11740/21898/170743/22371	18/2042	0.999978	18751/110157/20344/26415/16416/64008/22371/170787/21898/18708/18709/15184/11740/170743/19094/15081/56717/26396	91	92
Aminoacyl-tRNA biosynthesis	21/2103	1	234734/66590/353172/85305/216443/17729/17731/17732/17736/17738/17741/17743/17747/76563/20226/71984/71807/22321/68915/22375/107271	13/2042	1	17731/17732/17741/17743/66590/17736/17729/17747/71984/76563/17738/68915/71807	93	93
