## Supplementary file 5 for "geneslator: an R package for comprehensive gene identifier conversion and annotation"

### Sheet: ENSEMBL
KEGG_Description	GeneRatio_gns	KEGG_Pvalue_gns	GeneID_gns	GeneRatio_org	KEGG_Pvalue_org	GeneID_org	Position gns	Position org
Cytoskeleton in muscle cells	50/615	1.71605e-22	100002040/64613/406493/561901/574004/571317/64698/337158/195815/30468/100048921/336471/30441/793321/791132/393867/325675/550249/393828/445292/64614/445277/408256/195816/393746/558217/554269/570210/567771/566432/799300/641575/436720/100170785/569755/100151027/322921/100884147/564159/64273/556874/100141346/415164/564005/386711/569585/449825/30240/100332237/101882228	49/610	7.97298e-22	100002040/64613/406493/561901/574004/571317/64698/337158/195815/30468/100048921/336471/30441/793321/791132/393867/325675/550249/393828/445292/64614/445277/408256/195816/393746/558217/554269/570210/567771/566432/799300/641575/436720/100170785/569755/100151027/322921/100884147/564159/64273/100141346/415164/564005/386711/569585/449825/30240/100332237/101882228	1	1
NOD-like receptor signaling pathway	35/615	4.41887e-20	406463/567460/323944/323099/57933/563887/393551/100536675/394125/565155/324211/564497/100330160/431715/100334992/100330810/436615/393650/393386/58022/100002318/794666/100007897/560841/566871/796425/557302/100150844/368481/101243556/561021/100149641/692289/100322630/565756	34/610	3.0996e-19	406463/567460/323944/323099/57933/563887/393551/100536675/394125/565155/324211/564497/100330160/431715/100334992/436615/393650/393386/58022/100002318/794666/100007897/560841/566871/796425/557302/100150844/368481/101243556/561021/100149641/692289/100322630/565756	2	2
Necroptosis	30/615	1.14324e-14	567460/57933/393444/563887/406471/100536675/565155/564497/368519/431715/445091/768248/553353/563053/373114/393386/58022/566871/557302/571368/368481/561021/100006331/100004510/373092/570115/101882533/103909881/100332885/100333615	33/610	2.18483e-17	567460/57933/393444/563887/406471/100536675/565155/564497/368519/431715/445091/768248/553353/563053/373114/393386/58022/566871/557302/571368/368481/561021/100006331/103908687/100001004/100004510/373092/103909881/570115/100148591/101882533/100332885/100333615	4	3
Biosynthesis of cofactors	35/615	2.78642e-18	641488/100384901/100384897/100384891/406731/100379286/100384896/550242/406789/334420/368242/327512/334431/570478/571967/791612/492710/334195/323329/450050/445287/445083/100415800/436949/795445/562714/557240/557552/100192219/100000559/100150965/100384899/64263/553228/563836	33/610	1.27776e-16	406731/641488/100379286/100384891/100384896/100384897/100384901/406789/334420/368242/327512/334431/570478/571967/791612/492710/334195/323329/450050/445287/445083/100415800/436949/795445/562714/557552/100192219/100000559/100150965/100384899/64263/553228/563836	3	4
Integrin signaling	30/615	3.12625e-14	101882585/561901/571317/337158/336471/369191/30037/558154/567602/325675/286831/563428/554269/100536705/567771/100216326/565038/100170785/569755/555681/556874/100149028/100141346/100320305/564005/563023/558958/30222/566673/100332237	29/610	1.67522e-13	101882585/561901/571317/337158/336471/369191/30037/558154/567602/325675/286831/563428/554269/100536705/567771/100216326/565038/100170785/569755/555681/100149028/100141346/100320305/564005/563023/558958/30222/566673/100332237	5	5
ECM-receptor interaction	22/615	1.07874e-13	561901/571317/337158/336471/369191/30037/325675/286831/563428/554269/567771/100216326/100170785/569755/555681/556874/100149028/100141346/564005/558958/566673/100332237	21/610	8.81428e-13	561901/571317/337158/336471/369191/30037/325675/286831/563428/554269/567771/100216326/100170785/569755/555681/100149028/100141346/564005/558958/566673/100332237	6	6
Focal adhesion	32/615	1.5701e-11	406728/406493/561901/571317/337158/336471/369191/394125/30037/445091/558154/325675/286831/445506/554269/563053/567771/565038/100170785/569755/556874/100149028/100141346/564005/406714/563023/558958/30222/323695/100332237/101882228/497384	31/610	6.02786e-11	406728/406493/561901/571317/337158/336471/369191/394125/30037/445091/558154/325675/286831/445506/554269/563053/567771/565038/100170785/569755/100149028/100141346/564005/406714/563023/558958/30222/323695/100332237/101882228/497384	7	7
Cadherin signaling	37/615	5.84365e-09	436656/406463/323099/406728/550520/541393/58023/30283/794486/394125/557258/541515/30701/567602/792062/550522/393746/30370/797351/100002318/798408/558920/100334632/555567/569566/445471/556951/565345/553371/30327/100034647/368476/58080/30105/566046/30363/565756	36/610	1.5524e-08	436656/406463/323099/406728/550520/541393/58023/30283/794486/394125/557258/541515/30701/567602/792062/550522/393746/30370/797351/100002318/798408/558920/100334632/555567/445471/556951/565345/553371/30327/100034647/368476/58080/30105/566046/30363/565756	8	8
Salmonella infection	26/615	2.03504e-06	406463/567460/323099/406728/406493/57933/321383/406471/431725/394125/560569/565155/30701/100330810/415158/566604/58022/100002318/100007897/557302/559154/556951/100329883/561021/550458/565756	25/610	5.52962e-06	406463/567460/323099/406728/406493/57933/321383/406471/431725/394125/560569/565155/30701/415158/566604/58022/100002318/100007897/557302/559154/556951/100329883/561021/550458/565756	9	9
MAPK signaling pathway	30/615	2.43221e-06	559247/406728/393586/406507/406471/114436/30671/100126123/359830/541536/558154/544664/359831/768248/497639/405768/566604/560210/572204/100002318/493181/798408/569566/100331895/406714/64256/100535101/64274/565756/497384	28/610	1.62379e-05	559247/406728/393586/406507/406471/114436/30671/100126123/359830/541536/558154/544664/359831/768248/497639/405768/566604/560210/572204/100002318/493181/798408/100331895/406714/100535101/64274/565756/497384	10	10
IgSF CAM signaling	25/615	0.000338953	405804/101882585/553341/406728/406493/394125/494130/567602/80959/114417/402878/100002318/678607/560933/559103/569566/406714/100151365/569585/324096/474346/550458/30227/334817/497384	24/610	0.000701634	405804/101882585/553341/406728/406493/394125/494130/567602/80959/114417/402878/100002318/678607/560933/559103/406714/100151365/569585/324096/474346/550458/30227/334817/497384	11	11
ATP-dependent chromatin remodeling	7/615	0.0856073	100006331/100004510/570115/101882533/103909881/100332885/100333615	10/610	0.00450061	100006331/103908687/100001004/100004510/103909881/570115/100148591/101882533/100332885/100333615	18	12
Regulation of actin cytoskeleton	19/615	0.00217432	101882585/406728/406493/321383/403001/394125/359830/445212/359831/497639/570832/140747/100536705/493181/569566/556951/100141346/100537977/101882228	18/610	0.00453766	101882585/406728/406493/321383/403001/394125/359830/445212/359831/497639/570832/140747/100536705/493181/556951/100141346/100537977/101882228	13	13
Ubiquinone and other terpenoid-quinone biosynthesis	4/615	0.00035627	445287/557240/561410/100000559	3/610	0.00495661	445287/561410/100000559	12	14
Calcium signaling pathway	21/615	0.00309496	798565/445232/557258/404036/393940/359830/558154/555612/445297/544664/359831/497639/100333455/140747/493181/794666/569566/100535026/30442/100536162/497384	20/610	0.00597701	798565/445232/557258/404036/393940/359830/558154/555612/445297/544664/359831/497639/100333455/140747/493181/794666/100535026/30442/100536162/497384	14	15
Adherens junction	10/615	0.00978251	553341/406493/394125/30701/567602/560933/569566/445471/406714/100535532	9/610	0.024476	553341/406493/394125/30701/567602/560933/445471/406714/100535532	15	16
Nicotinate and nicotinamide metabolism	5/615	0.00986806	550242/406619/324211/100330160/64265	4/610	0.0410953	406619/324211/100330160/64265	16	17
Fanconi anemia pathway	4/615	0.0541767	324185/406487/678520/100006685	3/610	0.168398	324185/406487/678520	17	18
mRNA surveillance pathway	3/615	0.506447	449548/561459/327020	2/610	0.750326	449548/561459	19	19
Nucleocytoplasmic transport	3/615	0.610899	541444/553305/327020	2/610	0.821762	541444/553305	20	20

### Sheet: ENSEMBL_diff
KEGG_Description	GeneRatio_gns	KEGG_Pvalue_gns	GeneID_gns	GeneRatio_org	KEGG_Pvalue_org	GeneID_org	gene_gns	gene_org	only_org_genes
ATP-dependent chromatin remodeling	7/615	0.0856073	100006331/100004510/570115/101882533/103909881/100332885/100333615	10/610	0.00450061	100006331/103908687/100001004/100004510/103909881/570115/100148591/101882533/100332885/100333615	7	10	103908687/100001004/100148591
Necroptosis	30/615	1.14324e-14	567460/57933/393444/563887/406471/100536675/565155/564497/368519/431715/445091/768248/553353/563053/373114/393386/58022/566871/557302/571368/368481/561021/100006331/100004510/373092/570115/101882533/103909881/100332885/100333615	33/610	2.18483e-17	567460/57933/393444/563887/406471/100536675/565155/564497/368519/431715/445091/768248/553353/563053/373114/393386/58022/566871/557302/571368/368481/561021/100006331/103908687/100001004/100004510/373092/103909881/570115/100148591/101882533/100332885/100333615	30	33	103908687/100001004/100148591
