## Supplementary file 6 for "geneslator: an R package for comprehensive gene identifier conversion and annotation"

### Sheet: H.sapiens
KEGG Pathways	Ensembl GeneID	Entrez GeneID associated to Ensembl GeneID according to geneslator	Entrez GeneID associated to Ensembl GeneID according to org.Hs.eg.db	NCBI link
Alcoholic liver disease; Complement and coagulation cascades; Coronavirus disease - COVID-19; Pertussis	ENSG0000024473	110384692	720	https://www.ncbi.nlm.nih.gov/gene/?term=ENSG00000244731
B cell receptor signaling pathway; Osteoclast differentiation	ENSG00000204577/	102725035/107987425/107987462	11025	https://www.ncbi.nlm.nih.gov/gene/?term=ENSG00000204577 ;
Biosynthesis of various nucleotide sugars	ENSG00000065615	123956252	51167	CYB5R4 cytochrome b5 reductase 4 [Homo sapiens (human)] - Gene - NCBI
Chagas disease; Rheumatoid arthritis	ENSG00000276085	6349	414062	CCL3L3 C-C motif chemokine ligand 3 like 3 [Homo sapiens (human)] - Gene - NCBI
Chemokine signaling pathway; Cytokine-cytokine receptor interaction; Human cytomegalovirus infection; Toll-like receptor signaling pathway; Viral protein interaction with cytokine and cytokine receptor	ENSG00000276070/ENSG00000276085	388372/6349	9560/414062	https://www.ncbi.nlm.nih.gov/gene/?term=ENSG00000276070 ; CCL3L3 C-C motif chemokine ligand 3 like 3 [Homo sapiens (human)] - Gene - NCBI
Cysteine and methionine metabolism; Glycine, serine and threonine metabolism; One carbon pool by folate	ENSG00000124713	107080644	27232	GNMT glycine N-methyltransferase [Homo sapiens (human)] - Gene - NCBI
Cytosolic DNA-sensing pathway; NF-kappa B signaling pathway	ENSG00000276070	388372	9560	CCL4L2 C-C motif chemokine ligand 4 like 2 [Homo sapiens (human)] - Gene - NCBI
Human immunodeficiency virus 1 infection	ENSG00000128383	100913187	200315	APOBEC3A apolipoprotein B mRNA editing enzyme catalytic subunit 3A [Homo sapiens (human)] - Gene - NCBI
Mitophagy - animal	ENSG00000196683	107986346	4543	TOMM7 translocase of outer mitochondrial membrane 7 [Homo sapiens (human)] - Gene - NCBI
Oocyte meiosis; Progesterone-mediated oocyte maturation	ENSG00000274570	105180390	643862	https://www.ncbi.nlm.nih.gov/gene/?term=ENSG00000274570
Protein processing in endoplasmic reticulum	ENSG00000088298	111089941	55741	EDEM2 ER degradation enhancing alpha-mannosidase like protein 2 [Homo sapiens (human)] - Gene - NCBI
Ribosome Ribosome biogenesis in eukaryotes	ENSG00000199270;ENSG00000199334;ENSG00000199337;ENSG00000199352;ENSG00000199396;ENSG00000199910;ENSG00000200343; ENSG00000200370; ENSG00000200381;ENSG00000200624;ENSG00000201355;ENSG00000201588 ;ENSG00000202257;ENSG00000202521;ENSG00000202526/	124905422/124905424/124905425/124905426/124905427/124905428/124905429/124905430/124905431/124905432/124905433/124905434/124905435/124905436/124905437/124905438		https://www.ncbi.nlm.nih.gov/gene/?term=ENSG00000199270;https://www.ncbi.nlm.nih.gov/gene/?term=ENSG00000199334;https://www.ncbi.nlm.nih.gov/gene/?term=ENSG00000199337;https://www.ncbi.nlm.nih.gov/gene/?term=ENSG00000199352; https://www.ncbi.nlm.nih.gov/gene/?term=ENSG00000199396; https://www.ncbi.nlm.nih.gov/gene/?term=ENSG00000199910;https://www.ncbi.nlm.nih.gov/gene/?term=ENSG00000200343; http…
Spliceosome	ENSG00000200790;ENSG00000238489;ENSG00000275174/ENSG00000206588/ENSG00000206596;ENSG00000206652;ENSG00000206737;ENSG00000207005;ENSG00000207389;ENSG00000207513;ENSG00000273768/ENSG00000207005/ ENSG00000207476	124905519/124905321/124905574/124905313	106479845;106480606;124900632;26866;26865;26871;26863;26870;6060;26869;124904613; 115409989/26870/106480567	https://www.ncbi.nlm.nih.gov/gene/?term=ENSG00000200790;https://www.ncbi.nlm.nih.gov/gene/?term=ENSG00000238489;ENSG00000275174/https://www.ncbi.nlm.nih.gov/gene/?term=ENSG00000206588; https://www.ncbi.nlm.nih.gov/gene/?term=ENSG00000206596;https://www.ncbi.nlm.nih.gov/gene/?term=ENSG00000206652 ; https://www.ncbi.nlm.nih.gov/gene/?term=ENSG00000206737; https://www.ncbi.nlm.nih.gov/gene/?term=ENS…
Taste transduction	ENSG00000255374	259291	259289	TAS2R43 taste 2 receptor member 43 [Homo sapiens (human)] - Gene - NCBI

### Sheet: M.musculus
KEGG Pathways	Ensembl GeneID	Entrezid associated to Ensembl GeneID according to geneslator	Entrez GeneID associated to Ensembl GeneID according to org.Mm.eg.db	NCBI link
Allograft rejection; Antigen processing and presentation; Autoimmune thyroid disease; Cell adhesion molecule (CAM) interaction; Cellular senescence; Endocytosis; Epstein-Barr virus infection; Graft-versus-host disease; Herpes simplex virus 1 infection; Human papillomavirus infection; Human T-cell leukemia virus 1 infection; Type I diabetes mellitus; Viral myocarditis	ENSMUSG00000060550	15018	110558	https://www.ncbi.nlm.nih.gov/gene/?term=ENSMUSG00000060550
ATP-dependent chromatin remodeling	ENSMUSG00000062270	21761	627352	https://www.ncbi.nlm.nih.gov/gene/?term=ENSMUSG00000062270
Biosynthesis of various nucleotide sugars	ENSMUSG00000032872	266690	123956256	https://www.ncbi.nlm.nih.gov/gene/?term=ENSMUSG00000032872
Polycomb repressive complex	ENSMUSG00000019868	66201	125179616	https://www.ncbi.nlm.nih.gov/gene/?term=ENSMUSG00000019868
Endocytosis	ENSMUSG00000074841	142983	118568056	https://www.ensembl.org/Mus_musculus/Gene/Summary?db=core;g=ENSMUSG00000074841;r=13:66042029-66042573;t=ENSMUST00000091539

### Sheet: D.Rerio
KEGG Pathways	Ensembl GeneID	Entrez GeneID associated to Ensembl GeneID according to geneslator	Entrez GeneID associated to Ensembl GeneID according to org.Dr.eg.db	NCBI link
ATP-dependent chromatin remodeling; Necroptosis	ENSDARG00000109926	570115	100148591	HCOP
	ENSDARG00000111536	560527		https://www.ncbi.nlm.nih.gov/gene/560527
	ENSDARG00000113481	563177		https://zfin.org/ZDB-GENE-131127-102
	ENSDARG00000113707	561187		https://www.ncbi.nlm.nih.gov/gene/?term=ENSDARG00000113707
	ENSDARG00000115875	100334934		HCOP
Cysteine and methionine metabolism; Selenocompound metabolism; Tryptophan metabolism	ENSDARG00000101791	393315	103911233	https://www.ncbi.nlm.nih.gov/gene/?term=ENSDARG00000101791

### Sheet: A.thaliana
KEGG Pathways	Gene symbol	Entrez GeneID associated to Ensembl GeneID according to geneslator	Entrez GeneID associated to Ensembl GeneID according to org.At.tair.db	NCBI link
ABC transporters	PDR2	AT5G23630	AT4G15230	https://www.ncbi.nlm.nih.gov/gene/832428
Folate transport and metabolism	STM	AT1G62360	AT4G37930	https://www.ncbi.nlm.nih.gov/gene/842534

### Sheet: R.norvegicus
KEGG Pathways	Ensembl GeneID	Entrez GeneID associated to Ensembl GeneID according to geneslator	Entrez GeneID associated to Ensembl GeneID according to org.Rn.eg.db	NCBI link
Cobalamin transport and metabolism	ENSRNOG00000006901	299643	362851	https://www.ncbi.nlm.nih.gov/gene/?term=ENSRNOG00000006901
